# Scientific Figure Library connects visual examples with reusable plotting code

**DOI:** 10.64898/2026.11.09.765504

**Authors:** Jiaxuan Lai, Yu Qiao, Xi Chen, Shiming Xie, Zhougeng Xu, Shipeng Guo

## Abstract

Code-generating assistants can adapt plotting scripts, while researchers select visual examples and assess their relevance. Reusing those examples requires the image, implementation, and input context to remain connected. Scientific Figure Library (SFL) organizes visual examples, plotting code, input descriptions, and provenance as reusable figure assets. A user-selected local library retains working revisions and published releases, while a common provider interface makes local and externally maintained collections available through the same discovery workflow. Researchers browse candidate figures, inspect an exact preview, confirm a selection, and materialize the corresponding assets into a project for adaptation and execution. Local clients and external agents access a shared service, connecting visual selection with code-based analysis across research environments. An accompanying open resource, ScientificFigureLibrary-personal, supplies modular examples through the Open Figure Modules provider. Its organization combines previews, reusable scripts, example inputs, and licensing information, making it a concrete resource for learning and adapting scientific visualization patterns. We describe the asset model, retrieval and confirmation workflow, execution handoff, and resource organization, supported by implementation inspection and automated software checks. In a public lung single-cell case study, we reused a cell-composition template for 32 idiopathic pulmonary fibrosis and 28 control donors and verified the donor-level inputs and plotted proportions. SFL provides a practical connection between finding a figure and obtaining the materials needed to work with it, while preserving the identity and provenance of the selected example.
