## Supporting files: reproduction scripts, source data, and software evidence for "Scientific Figure Library connects visual examples with reusable plotting code": celltype_dictionary.csv

cell_type	author_celltype_categories	author_subclass_labels	n_cells_all_groups	n_cells_ipf_control	is_author_multiplet
ATI	Epithelial	ATI	1053	678	False
ATII	Epithelial	ATII_High-Surfactants;ATII_High-Surfactants_SubjSpec;ATII_Low-Surfactants;ATII_Low-Surfactants_SubjSpec	3961	3151	False
Aberrant_Basaloid	Epithelial	Mystery_Disease_Epithelial	481	448	False
B	Lymphoid	B	7895	5626	False
B_Plasma	Lymphoid	B_Plasma;B_Plasma_LowInfo	1136	424	False
Basal	Epithelial	Basal	1687	1586	False
Ciliated	Epithelial	Assorted_Epithelial_MT-tRNAs;Ciliated;Ciliated_CellCycle;Ciliated_CellCycle_MT-tRNAs;Ciliated_FOXN4+;Ciliated_MT-tRNAs	9520	8608	False
Club	Epithelial	Club;Club_CellCycle	2551	2081	False
DC_Langerhans	Myeloid	Dendritic_Langerhans	320	300	False
DC_Mature	Myeloid	Dendritic_C	784	515	False
Fibroblast	Stromal	Fibroblast	2649	2290	False
Goblet	Epithelial	Goblet_A;Goblet_B;Goblet_MT-tRNAs	1277	1145	False
ILC_A	Lymphoid	Innate_lymphoid_A	741	506	False
ILC_B	Lymphoid	Innate_lymphoid_B	471	306	False
Ionocyte	Epithelial	Ionocyte	25	25	False
Lymphatic	Endothelial	Lymphatic-Endothelial	2102	1706	False
Macrophage	Myeloid	Macrophage;Macrophage_CellCycle_A;Macrophage_CellCycle_B;Macrophage_CellCycle_MT-tRNAs;Macrophage_MT-tRNAs;Macrophage_Outlier_A;Macrophage_Outlier_B;Macrophage_Outlier_C;Macrophage_Outlier_D;Macrophage_Outlier_E;Macrophage_Outlier_F;Macrophage_Outlier_HSPs	108994	101230	False
Macrophage_Alveolar	Myeloid	Macrophage_Alveolar;Macrophage_Alveolar_CellCycle_A;Macrophage_Alveolar_CellCycle_B;Macrophage_Alveolar_Outlier_A;Macrophage_Alveolar_Outlier_B;Macrophage_Alveolar_Outlier_C;Macrophage_Alveolar_Outlier_D;Macrophage_Alveolar_Outlier_E;Macrophage_Alveolar_Outlier_F	74558	51308	False
Mast	Myeloid	Mast	1424	737	False
Mesothelial	Epithelial	Mesothelial	567	279	False
Multiplet	Multiplet	Multiplet_Assort;Multiplet_B_Mac;Multiplet_Dend_T;Multiplet_Lymphocyte_Secretory;Multiplet_Lymphocytes_Ciliated;Multiplet_Lymphocytes_Fibroblast;Multiplet_Macrophage_Low-Info;Multiplet_Macrophage_LymphEndo;Multiplet_Macrophage_Mesothelial;Multiplet_Mast_Mac;Multiplet_NK_Mac;Multiplet_NK_T;Multiplet_SMCs_Pericytes;Multiplet_Secretory_Ciliated;Multiplet_T;Multiplet_T_Mac_A;Multiplet_T_Mac_B;Multipl…	5278	3765	True
Myofibroblast	Stromal	Myofibroblast	3517	3090	False
NK	Lymphoid	NK	11338	6751	False
PNEC	Epithelial	Neuroendocrine	62	29	False
Pericyte	Stromal	Pericyte	670	602	False
SMC	Stromal	Smooth-Muscle;Smooth-Muscle_MT-tRNAs	706	625	False
T	Lymphoid	T	16102	9498	False
T_Cytotoxic	Lymphoid	T_Cytotoxic_A;T_Cytotoxic_B;T_Cytotoxic_C	16396	10357	False
T_Regulatory	Lymphoid	T_Regulatory_A;T_Regulatory_B	1464	1160	False
VE_Arterial	Endothelial	Vascular-Endothelial_C	769	604	False
VE_Capillary_A	Endothelial	Vascular-Endothelial_D	519	398	False
VE_Capillary_B	Endothelial	Vascular-Endothelial_B	1243	930	False
VE_Peribronchial	Endothelial	Vascular-Endothelial_E;Vascular-Endothelial_E_MT-tRNAs	2080	2002	False
VE_Venous	Endothelial	Vascular-Endothelial_A	730	656	False
cDC1	Myeloid	Dendritic_B	1133	572	False
cDC2	Myeloid	Dendritic_A;Dendritic_CellCycle_A;Dendritic_MT-tRNAs	6834	5045	False
cMonocyte	Myeloid	Monocyte;Monocyte_MT-tRNAs;Monocyte_Outlier_B;Monocyte_Outlier_C	15476	10968	False
ncMonocyte	Myeloid	Monocyte_Non-Classical	5708	2989	False
pDC	Myeloid	Dendritic_Plasmacytoid	707	482	False
