## Supporting files: reproduction scripts, source data, and software evidence for "Scientific Figure Library connects visual examples with reusable plotting code": donor_mapping.csv

donor_id	group	geo_accession	geo_sample_title	geo_disease	sex	age	included_ipf_control	n_libraries	libraries	n_cells_author_annotated	n_multiplet
001C	Control	GSM4058919	001C scRNAseq	Control	M	22	True	1	001C	1862	13
002C	Control	GSM4058920	002C scRNAseq	Control	F	25	True	1	002C	700	7
003C	Control	GSM4058921	003C scRNAseq	Control	F	67	True	1	003C	3460	45
010I	IPF	GSM4058964	010I scRNAseq	IPF	M	78	True	1	010I	4867	146
021I	IPF	GSM4058965	021I scRNAseq	IPF	M	69	True	1	021I	3122	57
022I	IPF	GSM4058966	022I scRNAseq	IPF	M	67	True	1	022I	4843	109
025I	IPF	GSM4058963	025I scRNAseq	IPF	M	65	True	1	025I	3239	31
034C	Control	GSM4058902	034C scRNAseq	Control	M	49	True	1	034C	706	1
034I	IPF	GSM4058974	034I scRNAseq	IPF	M	54	True	1	034I-a	4279	121
040I	IPF	GSM4058968	040I scRNAseq	IPF	M	70	True	2	040I;040I-b	4949	57
041I	IPF	GSM4058967	041I scRNAseq	IPF	M	59	True	1	041I-b	3670	37
051I	IPF	GSM4058962	051I scRNAseq	IPF	M	62	True	2	051I;051I-a	6839	102
052CO	COPD	GSM4058943	052CO scRNAseq	COPD	F	62	False	1	052CO-a	3482	92
053I	IPF	GSM4058971	053I scRNAseq	IPF	M	60	True	3	053I;053I-d;053I-n	3718	19
056CO	COPD	GSM4058944	056CO scRNAseq	COPD	F	57	False	1	056CO	4382	85
063I	IPF	GSM4058973	063I scRNAseq	IPF	M	68	True	1	063I-b	3292	28
065C	Control	GSM4058915	065C scRNAseq	Control	F	66	True	1	065C	1883	12
081C	Control	GSM4058925	081C scRNAseq	Control	M	20	True	1	081C	982	20
084C	Control	GSM4058927	084C scRNAseq	Control	M	46	True	1	084C	477	0
092C	Control	GSM4058913	092C scRNAseq	Control	M	29	True	1	092C	4319	4
098C	Control	GSM4058906	098C scRNAseq	Control	F	41	True	2	098C-a;098C-b	9240	112
123I	IPF	GSM4058975	123I scRNAseq	IPF	M	74	True	1	123I	1851	19
133C	Control	GSM4058900	133C scRNAseq	Control	F	32	True	1	133C-a	8566	218
135I	IPF	GSM4058947	135I scRNAseq	IPF	M	59	True	2	135I-a;135I-b	6368	102
1372C	Control	GSM4058901	1372C scRNAseq	Control	F	21	True	2	137C-a;137C-b	4595	54
137C	Control	GSM4058926	137C scRNAseq	Control	M	54	True	1	137C	999	1
137CO	COPD	GSM4058945	137CO scRNAseq	COPD	F	73	False	1	137CO	60	1
138I	IPF	GSM4058948	138I scRNAseq	IPF	M	56	True	2	138I;138I-a	3665	39
145I	IPF	GSM4058949	145I scRNAseq	IPF	M	67	True	1	145I-a	4886	88
152CO	COPD	GSM4058928	152CO scRNAseq	COPD	M	57	False	2	152CO;152CO-a	4923	75
153CO	COPD	GSM4058929	153CO scRNAseq	COPD	M	62	False	2	153CO-a;153CO-b	3273	18
157I	IPF	GSM4058950	157I scRNAseq	IPF	F	66	True	3	157I;157I-a;157I-b	7063	113
158I	IPF	GSM4058976	158I scRNAseq	IPF	M	68	True	1	158I-b	6518	178
160C	Control	GSM4058912	160C scRNAseq	Control	M	64	True	1	160C	4541	47
166I	IPF	GSM4058951	166I scRNAseq	IPF	M	63	True	1	166I-a	5442	65
174I	IPF	GSM4058952	174I scRNAseq	IPF	F	67	True	1	174I-a	5876	130
177I	IPF	GSM4058977	177I scRNAseq	IPF	M	69	True	1	177I	6562	308
178CO	COPD	GSM4058930	178CO scRNAseq	COPD	F	58	False	1	178CO	8879	436
179I	IPF	GSM4058953	179I scRNAseq	IPF	M	70	True	1	179I	4524	60
184CO	COPD	GSM4058931	184CO scRNAseq	COPD	F	55	False	2	184CO-a;184CO-b	6514	135
186CO	COPD	GSM4058932	186CO scRNAseq	COPD	M	66	False	1	186CO-b	3586	35
192C	Control	GSM4058917	192C scRNAseq	Control	F	62	True	2	192C-a;92C	4028	38
192CO	COPD	GSM4058933	192CO scRNAseq	COPD	M	66	False	3	192CO;192CO-a;192CO-b	6867	70
193CO	COPD	GSM4058934	193CO scRNAseq	COPD	M	63	False	2	193CO-a;193CO-b	6802	140
194CO	COPD	GSM4058935	194CO scRNAseq	COPD	M	59	False	1	194CO-a	2944	56
207CO	COPD	GSM4058936	207CO scRNAseq	COPD	F	60	False	1	207CO	3165	136
208C	Control	GSM4058910	208C scRNAseq	Control	M	23	True	1	208C	2049	12
209I	IPF	GSM4058954	209I scRNAseq	IPF	F	65	True	1	209I-a	4592	91
210I	IPF	GSM4058946	210I scRNAseq	IPF	M	68	True	1	210CO	2763	22
212I	IPF	GSM4058955	212I scRNAseq	IPF	M	71	True	1	212I-a	4496	143
214I	IPF	GSM4058956	214I scRNAseq	IPF	M	69	True	1	214I-a	957	4
217CO	COPD	GSM4058937	217CO scRNAseq	COPD	F	70	False	1	217CO-a	2573	53
218C	Control	GSM4058903	218C scRNAseq	Control	M	29	True	4	218C-a;218C-b;219C-a;219C-b	4823	13
221I	IPF	GSM4058957	221I scRNAseq	IPF	F	67	True	1	221I-a	5330	139
222C	Control	GSM4058911	222C scRNAseq	Control	M	65	True	3	022C-a;022C-b;222C	10110	111
222I	IPF	GSM4058958	222I scRNAseq	IPF	M	59	True	2	222I-a;222I-b	8641	180
225I	IPF	GSM4058959	225I scRNAseq	IPF	F	70	True	2	225I-a;225I-b	12085	279
226C	Control	GSM4058904	226C scRNAseq	Control	M	32	True	2	226C-a;226C-b	10736	75
228I	IPF	GSM4058960	228I scRNAseq	IPF	M	56	True	2	228I-a;228I-b	3215	22
235CO	COPD	GSM4058939	235CO scRNAseq	COPD	F	61	False	1	235CO	4176	96
237CO	COPD	GSM4058940	237CO scRNAseq	COPD	F	57	False	1	237CO	3566	48
238CO	COPD	GSM4058941	238CO scRNAseq	COPD	M	66	False	1	238CO	1961	22
23CO	COPD	GSM4058938	23CO scRNAseq	COPD	M	66	False	1	23CO	1850	11
244C	Control	GSM4058905	244C scRNAseq	Control	M	50	True	1	244C	166	1
253C	Control	GSM4058923	253C scRNAseq	Control	F	66	True	1	253C	945	4
296C	Control	GSM4058909	296C scRNAseq	Control	F	80	True	1	296C	3303	42
29I	IPF	GSM4058961	29I scRNAseq	IPF	M	61	True	1	29I	1263	9
388C	Control	GSM4058916	388C scRNAseq	Control	M	61	True	1	388C	2287	15
396C	Control	GSM4058908	396C scRNAseq	Control	F	37	True	1	396C	1268	28
439C	Control	GSM4058914	439C scRNAseq	Control	F	66	True	2	439C;439C-b	7197	90
454C	Control	GSM4058922	454C scRNAseq	Control	F	48	True	1	454C	1163	10
465C	Control	GSM4058907	465C scRNAseq	Control	M	56	True	1	465C	2622	12
47I	IPF	GSM4058969	47I scRNAseq	IPF	M	64	True	2	47I-a;47I-b	2463	12
483C	Control	GSM4058918	483C scRNAseq	Control	M	35	True	1	483C	2166	7
484C	Control	GSM4058924	484C scRNAseq	Control	M	31	True	1	484C	1110	8
49I	IPF	GSM4058970	49I scRNAseq	IPF	M	66	True	2	49I-a;49I-b	4624	50
59I	IPF	GSM4058972	59I scRNAseq	IPF	F	66	True	1	59I	1167	5
8CO	COPD	GSM4058942	8CO scRNAseq	COPD	M	65	False	1	8CO	453	4
