## Supporting files: reproduction scripts, source data, and software evidence for "Scientific Figure Library connects visual examples with reusable plotting code": geo_sample_metadata.csv

donor_id	geo_accession	sample_title	geo_group	sex	age	tissue
133C	GSM4058900	133C scRNAseq	Control	F	32	Whole Lung Dissociate
1372C	GSM4058901	1372C scRNAseq	Control	F	21	Whole Lung Dissociate
034C	GSM4058902	034C scRNAseq	Control	M	49	Whole Lung Dissociate
218C	GSM4058903	218C scRNAseq	Control	M	29	Whole Lung Dissociate
226C	GSM4058904	226C scRNAseq	Control	M	32	Whole Lung Dissociate
244C	GSM4058905	244C scRNAseq	Control	M	50	Whole Lung Dissociate
098C	GSM4058906	098C scRNAseq	Control	F	41	Whole Lung Dissociate
465C	GSM4058907	465C scRNAseq	Control	M	56	Whole Lung Dissociate
396C	GSM4058908	396C scRNAseq	Control	F	37	Whole Lung Dissociate
296C	GSM4058909	296C scRNAseq	Control	F	80	Whole Lung Dissociate
208C	GSM4058910	208C scRNAseq	Control	M	23	Whole Lung Dissociate
222C	GSM4058911	222C scRNAseq	Control	M	65	Whole Lung Dissociate
160C	GSM4058912	160C scRNAseq	Control	M	64	Whole Lung Dissociate
092C	GSM4058913	092C scRNAseq	Control	M	29	Whole Lung Dissociate
439C	GSM4058914	439C scRNAseq	Control	F	66	Whole Lung Dissociate
065C	GSM4058915	065C scRNAseq	Control	F	66	Whole Lung Dissociate
388C	GSM4058916	388C scRNAseq	Control	M	61	Whole Lung Dissociate
192C	GSM4058917	192C scRNAseq	Control	F	62	Whole Lung Dissociate
483C	GSM4058918	483C scRNAseq	Control	M	35	Whole Lung Dissociate
001C	GSM4058919	001C scRNAseq	Control	M	22	Whole Lung Dissociate
002C	GSM4058920	002C scRNAseq	Control	F	25	Whole Lung Dissociate
003C	GSM4058921	003C scRNAseq	Control	F	67	Whole Lung Dissociate
454C	GSM4058922	454C scRNAseq	Control	F	48	Whole Lung Dissociate
253C	GSM4058923	253C scRNAseq	Control	F	66	Whole Lung Dissociate
484C	GSM4058924	484C scRNAseq	Control	M	31	Whole Lung Dissociate
081C	GSM4058925	081C scRNAseq	Control	M	20	Whole Lung Dissociate
137C	GSM4058926	137C scRNAseq	Control	M	54	Whole Lung Dissociate
084C	GSM4058927	084C scRNAseq	Control	M	46	Whole Lung Dissociate
152CO	GSM4058928	152CO scRNAseq	COPD	M	57	Whole Lung Dissociate
153CO	GSM4058929	153CO scRNAseq	COPD	M	62	Whole Lung Dissociate
178CO	GSM4058930	178CO scRNAseq	COPD	F	58	Whole Lung Dissociate
184CO	GSM4058931	184CO scRNAseq	COPD	F	55	Whole Lung Dissociate
186CO	GSM4058932	186CO scRNAseq	COPD	M	66	Whole Lung Dissociate
192CO	GSM4058933	192CO scRNAseq	COPD	M	66	Whole Lung Dissociate
193CO	GSM4058934	193CO scRNAseq	COPD	M	63	Whole Lung Dissociate
194CO	GSM4058935	194CO scRNAseq	COPD	M	59	Whole Lung Dissociate
207CO	GSM4058936	207CO scRNAseq	COPD	F	60	Whole Lung Dissociate
217CO	GSM4058937	217CO scRNAseq	COPD	F	70	Whole Lung Dissociate
23CO	GSM4058938	23CO scRNAseq	COPD	M	66	Whole Lung Dissociate
235CO	GSM4058939	235CO scRNAseq	COPD	F	61	Whole Lung Dissociate
237CO	GSM4058940	237CO scRNAseq	COPD	F	57	Whole Lung Dissociate
238CO	GSM4058941	238CO scRNAseq	COPD	M	66	Whole Lung Dissociate
8CO	GSM4058942	8CO scRNAseq	COPD	M	65	Whole Lung Dissociate
052CO	GSM4058943	052CO scRNAseq	COPD	F	62	Whole Lung Dissociate
056CO	GSM4058944	056CO scRNAseq	COPD	F	57	Whole Lung Dissociate
137CO	GSM4058945	137CO scRNAseq	COPD	F	73	Whole Lung Dissociate
210I	GSM4058946	210I scRNAseq	IPF	M	68	Whole Lung Dissociate
135I	GSM4058947	135I scRNAseq	IPF	M	59	Whole Lung Dissociate
138I	GSM4058948	138I scRNAseq	IPF	M	56	Whole Lung Dissociate
145I	GSM4058949	145I scRNAseq	IPF	M	67	Whole Lung Dissociate
157I	GSM4058950	157I scRNAseq	IPF	F	66	Whole Lung Dissociate
166I	GSM4058951	166I scRNAseq	IPF	M	63	Whole Lung Dissociate
174I	GSM4058952	174I scRNAseq	IPF	F	67	Whole Lung Dissociate
179I	GSM4058953	179I scRNAseq	IPF	M	70	Whole Lung Dissociate
209I	GSM4058954	209I scRNAseq	IPF	F	65	Whole Lung Dissociate
212I	GSM4058955	212I scRNAseq	IPF	M	71	Whole Lung Dissociate
214I	GSM4058956	214I scRNAseq	IPF	M	69	Whole Lung Dissociate
221I	GSM4058957	221I scRNAseq	IPF	F	67	Whole Lung Dissociate
222I	GSM4058958	222I scRNAseq	IPF	M	59	Whole Lung Dissociate
225I	GSM4058959	225I scRNAseq	IPF	F	70	Whole Lung Dissociate
228I	GSM4058960	228I scRNAseq	IPF	M	56	Whole Lung Dissociate
29I	GSM4058961	29I scRNAseq	IPF	M	61	Whole Lung Dissociate
051I	GSM4058962	051I scRNAseq	IPF	M	62	Whole Lung Dissociate
025I	GSM4058963	025I scRNAseq	IPF	M	65	Whole Lung Dissociate
010I	GSM4058964	010I scRNAseq	IPF	M	78	Whole Lung Dissociate
021I	GSM4058965	021I scRNAseq	IPF	M	69	Whole Lung Dissociate
022I	GSM4058966	022I scRNAseq	IPF	M	67	Whole Lung Dissociate
041I	GSM4058967	041I scRNAseq	IPF	M	59	Whole Lung Dissociate
040I	GSM4058968	040I scRNAseq	IPF	M	70	Whole Lung Dissociate
47I	GSM4058969	47I scRNAseq	IPF	M	64	Whole Lung Dissociate
49I	GSM4058970	49I scRNAseq	IPF	M	66	Whole Lung Dissociate
053I	GSM4058971	053I scRNAseq	IPF	M	60	Whole Lung Dissociate
59I	GSM4058972	59I scRNAseq	IPF	F	66	Whole Lung Dissociate
063I	GSM4058973	063I scRNAseq	IPF	M	68	Whole Lung Dissociate
034I	GSM4058974	034I scRNAseq	IPF	M	54	Whole Lung Dissociate
123I	GSM4058975	123I scRNAseq	IPF	M	74	Whole Lung Dissociate
158I	GSM4058976	158I scRNAseq	IPF	M	68	Whole Lung Dissociate
177I	GSM4058977	177I scRNAseq	IPF	M	69	Whole Lung Dissociate
