## Supporting files: reproduction scripts, source data, and software evidence for "Scientific Figure Library connects visual examples with reusable plotting code": group_qc_counts.csv

group	included_ipf_control	n_donors	n_libraries	n_cells_before_multiplet_exclusion	n_author_multiplets	n_cells_without_author_multiplets
Control	True	28	38	96303	1000	95303
IPF	True	32	45	147169	2765	144404
COPD	False	18	24	69456	1513	67943
