## Supporting files: reproduction scripts, source data, and software evidence for "Scientific Figure Library connects visual examples with reusable plotting code": library_donor_mapping.csv

library_id	donor_id	group	geo_accession	n_cells	included_ipf_control	library_base_differs_from_author_donor
001C	001C	Control	GSM4058919	1862	True	False
002C	002C	Control	GSM4058920	700	True	False
003C	003C	Control	GSM4058921	3460	True	False
010I	010I	IPF	GSM4058964	4867	True	False
021I	021I	IPF	GSM4058965	3122	True	False
022C-a	222C	Control	GSM4058911	4063	True	True
022C-b	222C	Control	GSM4058911	3741	True	True
022I	022I	IPF	GSM4058966	4843	True	False
025I	025I	IPF	GSM4058963	3239	True	False
034C	034C	Control	GSM4058902	706	True	False
034I-a	034I	IPF	GSM4058974	4279	True	False
040I	040I	IPF	GSM4058968	1220	True	False
040I-b	040I	IPF	GSM4058968	3729	True	False
041I-b	041I	IPF	GSM4058967	3670	True	False
051I	051I	IPF	GSM4058962	2449	True	False
051I-a	051I	IPF	GSM4058962	4390	True	False
052CO-a	052CO	COPD	GSM4058943	3482	False	False
053I	053I	IPF	GSM4058971	1530	True	False
053I-d	053I	IPF	GSM4058971	1252	True	False
053I-n	053I	IPF	GSM4058971	936	True	False
056CO	056CO	COPD	GSM4058944	4382	False	False
063I-b	063I	IPF	GSM4058973	3292	True	False
065C	065C	Control	GSM4058915	1883	True	False
081C	081C	Control	GSM4058925	982	True	False
084C	084C	Control	GSM4058927	477	True	False
092C	092C	Control	GSM4058913	4319	True	False
098C-a	098C	Control	GSM4058906	4429	True	False
098C-b	098C	Control	GSM4058906	4811	True	False
123I	123I	IPF	GSM4058975	1851	True	False
133C-a	133C	Control	GSM4058900	8566	True	False
135I-a	135I	IPF	GSM4058947	3243	True	False
135I-b	135I	IPF	GSM4058947	3125	True	False
137C	137C	Control	GSM4058926	999	True	False
137C-a	1372C	Control	GSM4058901	2279	True	True
137C-b	1372C	Control	GSM4058901	2316	True	True
137CO	137CO	COPD	GSM4058945	60	False	False
138I	138I	IPF	GSM4058948	232	True	False
138I-a	138I	IPF	GSM4058948	3433	True	False
145I-a	145I	IPF	GSM4058949	4886	True	False
152CO	152CO	COPD	GSM4058928	95	False	False
152CO-a	152CO	COPD	GSM4058928	4828	False	False
153CO-a	153CO	COPD	GSM4058929	1610	False	False
153CO-b	153CO	COPD	GSM4058929	1663	False	False
157I	157I	IPF	GSM4058950	564	True	False
157I-a	157I	IPF	GSM4058950	3152	True	False
157I-b	157I	IPF	GSM4058950	3347	True	False
158I-b	158I	IPF	GSM4058976	6518	True	False
160C	160C	Control	GSM4058912	4541	True	False
166I-a	166I	IPF	GSM4058951	5442	True	False
174I-a	174I	IPF	GSM4058952	5876	True	False
177I	177I	IPF	GSM4058977	6562	True	False
178CO	178CO	COPD	GSM4058930	8879	False	False
179I	179I	IPF	GSM4058953	4524	True	False
184CO-a	184CO	COPD	GSM4058931	3158	False	False
184CO-b	184CO	COPD	GSM4058931	3356	False	False
186CO-b	186CO	COPD	GSM4058932	3586	False	False
192C-a	192C	Control	GSM4058917	3554	True	False
192CO	192CO	COPD	GSM4058933	1220	False	False
192CO-a	192CO	COPD	GSM4058933	2546	False	False
192CO-b	192CO	COPD	GSM4058933	3101	False	False
193CO-a	193CO	COPD	GSM4058934	3419	False	False
193CO-b	193CO	COPD	GSM4058934	3383	False	False
194CO-a	194CO	COPD	GSM4058935	2944	False	False
207CO	207CO	COPD	GSM4058936	3165	False	False
208C	208C	Control	GSM4058910	2049	True	False
209I-a	209I	IPF	GSM4058954	4592	True	False
210CO	210I	IPF	GSM4058946	2763	True	True
212I-a	212I	IPF	GSM4058955	4496	True	False
214I-a	214I	IPF	GSM4058956	957	True	False
217CO-a	217CO	COPD	GSM4058937	2573	False	False
218C-a	218C	Control	GSM4058903	1025	True	False
218C-b	218C	Control	GSM4058903	1087	True	False
219C-a	218C	Control	GSM4058903	1345	True	True
219C-b	218C	Control	GSM4058903	1366	True	True
221I-a	221I	IPF	GSM4058957	5330	True	False
222C	222C	Control	GSM4058911	2306	True	False
222I-a	222I	IPF	GSM4058958	3194	True	False
222I-b	222I	IPF	GSM4058958	5447	True	False
225I-a	225I	IPF	GSM4058959	5606	True	False
225I-b	225I	IPF	GSM4058959	6479	True	False
226C-a	226C	Control	GSM4058904	5127	True	False
226C-b	226C	Control	GSM4058904	5609	True	False
228I-a	228I	IPF	GSM4058960	1592	True	False
228I-b	228I	IPF	GSM4058960	1623	True	False
235CO	235CO	COPD	GSM4058939	4176	False	False
237CO	237CO	COPD	GSM4058940	3566	False	False
238CO	238CO	COPD	GSM4058941	1961	False	False
23CO	23CO	COPD	GSM4058938	1850	False	False
244C	244C	Control	GSM4058905	166	True	False
253C	253C	Control	GSM4058923	945	True	False
296C	296C	Control	GSM4058909	3303	True	False
29I	29I	IPF	GSM4058961	1263	True	False
388C	388C	Control	GSM4058916	2287	True	False
396C	396C	Control	GSM4058908	1268	True	False
439C	439C	Control	GSM4058914	2662	True	False
439C-b	439C	Control	GSM4058914	4535	True	False
454C	454C	Control	GSM4058922	1163	True	False
465C	465C	Control	GSM4058907	2622	True	False
47I-a	47I	IPF	GSM4058969	605	True	False
47I-b	47I	IPF	GSM4058969	1858	True	False
483C	483C	Control	GSM4058918	2166	True	False
484C	484C	Control	GSM4058924	1110	True	False
49I-a	49I	IPF	GSM4058970	2938	True	False
49I-b	49I	IPF	GSM4058970	1686	True	False
59I	59I	IPF	GSM4058972	1167	True	False
8CO	8CO	COPD	GSM4058942	453	False	False
92C	192C	Control	GSM4058917	474	True	True
