## Supporting files: reproduction scripts, source data, and software evidence for "Scientific Figure Library connects visual examples with reusable plotting code": independent_donor_audit.csv

donor_id	group	n_retained	n_multiplets	n_at2	at2_pct	at2_pct_including_multiplets
010I	IPF	4721	146	31	0.6566405422579962	0.6369426751592356
021I	IPF	3065	57	20	0.6525285481239804	0.6406149903907752
022I	IPF	4734	109	53	1.1195606252640473	1.0943629981416478
025I	IPF	3208	31	1	0.03117206982543641	0.030873726458783574
034I	IPF	4158	121	19	0.45695045695045694	0.4440289787333489
040I	IPF	4892	57	12	0.24529844644317253	0.2424732269145282
041I	IPF	3633	37	4	0.11010184420589045	0.10899182561307902
051I	IPF	6737	102	3	0.0445302063232893	0.04386606228980845
053I	IPF	3699	19	2	0.05406866720735334	0.05379236148466918
063I	IPF	3264	28	9	0.2757352941176471	0.2733900364520049
123I	IPF	1832	19	4	0.2183406113537118	0.21609940572663425
135I	IPF	6266	102	15	0.23938716884774977	0.23555276381909548
138I	IPF	3626	39	12	0.3309431880860452	0.3274215552523875
145I	IPF	4798	88	7	0.14589412255106293	0.14326647564469913
157I	IPF	6950	113	43	0.6187050359712231	0.6088064561800934
158I	IPF	6340	178	123	1.9400630914826498	1.8870819269714636
166I	IPF	5377	65	34	0.6323228566114933	0.6247703050349136
174I	IPF	5746	130	4	0.06961364427427776	0.06807351940095303
177I	IPF	6254	308	10	0.1598976654940838	0.15239256324291375
179I	IPF	4464	60	1	0.022401433691756272	0.022104332449160036
209I	IPF	4501	91	0	0.0	0.0
210I	IPF	2741	22	1	0.036483035388544326	0.036192544335866814
212I	IPF	4353	143	1	0.02297266253158741	0.02224199288256228
214I	IPF	953	4	2	0.2098635886673662	0.2089864158829676
221I	IPF	5191	139	3	0.05779233288383741	0.05628517823639775
222I	IPF	8461	180	11	0.1300082732537525	0.12730008100914247
225I	IPF	11806	279	60	0.5082161612739285	0.49648324369052543
228I	IPF	3193	22	4	0.1252740369558409	0.12441679626749612
29I	IPF	1254	9	4	0.3189792663476874	0.3167062549485352
47I	IPF	2451	12	0	0.0	0.0
49I	IPF	4574	50	1	0.021862702229995628	0.02162629757785467
59I	IPF	1162	5	2	0.1721170395869191	0.1713796058269066
001C	Control	1849	13	10	0.5408328826392644	0.5370569280343717
002C	Control	693	7	4	0.5772005772005772	0.5714285714285714
003C	Control	3415	45	15	0.43923865300146414	0.43352601156069365
034C	Control	705	1	2	0.28368794326241137	0.28328611898017
065C	Control	1871	12	2	0.10689470871191876	0.10621348911311737
081C	Control	962	20	1	0.10395010395010396	0.10183299389002037
084C	Control	477	0	2	0.4192872117400419	0.4192872117400419
092C	Control	4315	4	0	0.0	0.0
098C	Control	9128	112	113	1.2379491673970202	1.222943722943723
133C	Control	8348	218	1514	18.13608049832295	17.674527200560355
1372C	Control	4541	54	119	2.6205681567936576	2.5897714907508163
137C	Control	998	1	4	0.40080160320641284	0.4004004004004004
160C	Control	4494	47	55	1.2238540275923453	1.2111869632239596
192C	Control	3990	38	87	2.180451127819549	2.159880834160874
208C	Control	2037	12	2	0.09818360333824251	0.09760858955588092
218C	Control	4810	13	43	0.893970893970894	0.8915612689197595
222C	Control	9999	111	120	1.2001200120012	1.1869436201780414
226C	Control	10661	75	133	1.247537754432042	1.238822652757079
244C	Control	165	1	0	0.0	0.0
253C	Control	941	4	3	0.3188097768331562	0.31746031746031744
296C	Control	3261	42	88	2.698558724317694	2.6642446260974872
388C	Control	2272	15	7	0.30809859154929575	0.3060778312199388
396C	Control	1240	28	170	13.709677419354838	13.406940063091483
439C	Control	7107	90	19	0.26734205712677644	0.26399888842573294
454C	Control	1153	10	89	7.718993928881179	7.6526225279449696
465C	Control	2610	12	24	0.9195402298850575	0.9153318077803204
483C	Control	2159	7	28	1.2968967114404817	1.2927054478301017
484C	Control	1102	8	1	0.09074410163339383	0.09009009009009009
