## Supporting files: reproduction scripts, source data, and software evidence for "Scientific Figure Library connects visual examples with reusable plotting code": 03_at2_donor_source.csv

donor_id	group	at2_cells	retained_cells	donor_index_within_group	donor_index_global	all_author_labeled_cells	excluded_multiplet_cells	at2_label	proportion	percentage	percentage_including_multiplets
001C	Control	10	1849	1	1	1862	13	ATII	0.005408328826392645	0.5408328826392644	0.5370569280343717
002C	Control	4	693	2	2	700	7	ATII	0.005772005772005772	0.5772005772005772	0.5714285714285714
003C	Control	15	3415	3	3	3460	45	ATII	0.004392386530014641	0.43923865300146414	0.43352601156069365
034C	Control	2	705	4	4	706	1	ATII	0.0028368794326241137	0.28368794326241137	0.28328611898017
065C	Control	2	1871	5	5	1883	12	ATII	0.0010689470871191875	0.10689470871191875	0.10621348911311737
081C	Control	1	962	6	6	982	20	ATII	0.0010395010395010396	0.10395010395010396	0.10183299389002037
084C	Control	2	477	7	7	477	0	ATII	0.0041928721174004195	0.41928721174004197	0.4192872117400419
092C	Control	0	4315	8	8	4319	4	ATII	0	0	0
098C	Control	113	9128	9	9	9240	112	ATII	0.012379491673970202	1.2379491673970202	1.222943722943723
133C	Control	1514	8348	10	10	8566	218	ATII	0.1813608049832295	18.13608049832295	17.674527200560355
1372C	Control	119	4541	11	11	4595	54	ATII	0.026205681567936578	2.6205681567936576	2.5897714907508163
137C	Control	4	998	12	12	999	1	ATII	0.004008016032064128	0.4008016032064128	0.4004004004004004
160C	Control	55	4494	13	13	4541	47	ATII	0.012238540275923453	1.2238540275923453	1.2111869632239596
192C	Control	87	3990	14	14	4028	38	ATII	0.02180451127819549	2.180451127819549	2.159880834160874
208C	Control	2	2037	15	15	2049	12	ATII	9.818360333824251e-4	0.09818360333824251	0.09760858955588092
218C	Control	43	4810	16	16	4823	13	ATII	0.00893970893970894	0.893970893970894	0.8915612689197595
222C	Control	120	9999	17	17	10110	111	ATII	0.012001200120012	1.2001200120012	1.1869436201780414
226C	Control	133	10661	18	18	10736	75	ATII	0.01247537754432042	1.247537754432042	1.238822652757079
244C	Control	0	165	19	19	166	1	ATII	0	0	0
253C	Control	3	941	20	20	945	4	ATII	0.003188097768331562	0.3188097768331562	0.31746031746031744
296C	Control	88	3261	21	21	3303	42	ATII	0.02698558724317694	2.698558724317694	2.6642446260974872
388C	Control	7	2272	22	22	2287	15	ATII	0.0030809859154929575	0.30809859154929575	0.3060778312199388
396C	Control	170	1240	23	23	1268	28	ATII	0.13709677419354838	13.709677419354838	13.406940063091483
439C	Control	19	7107	24	24	7197	90	ATII	0.002673420571267764	0.2673420571267764	0.26399888842573294
454C	Control	89	1153	25	25	1163	10	ATII	0.07718993928881179	7.718993928881179	7.6526225279449696
465C	Control	24	2610	26	26	2622	12	ATII	0.009195402298850575	0.9195402298850575	0.9153318077803204
483C	Control	28	2159	27	27	2166	7	ATII	0.012968967114404817	1.2968967114404817	1.2927054478301017
484C	Control	1	1102	28	28	1110	8	ATII	9.074410163339383e-4	0.09074410163339383	0.09009009009009009
010I	IPF	31	4721	1	29	4867	146	ATII	0.0065664054225799615	0.6566405422579962	0.6369426751592356
021I	IPF	20	3065	2	30	3122	57	ATII	0.0065252854812398045	0.6525285481239804	0.6406149903907752
022I	IPF	53	4734	3	31	4843	109	ATII	0.011195606252640473	1.1195606252640473	1.0943629981416478
025I	IPF	1	3208	4	32	3239	31	ATII	3.117206982543641e-4	0.031172069825436407	0.030873726458783574
034I	IPF	19	4158	5	33	4279	121	ATII	0.00456950456950457	0.45695045695045694	0.4440289787333489
040I	IPF	12	4892	6	34	4949	57	ATII	0.0024529844644317253	0.24529844644317253	0.2424732269145282
041I	IPF	4	3633	7	35	3670	37	ATII	0.0011010184420589045	0.11010184420589045	0.10899182561307902
051I	IPF	3	6737	8	36	6839	102	ATII	4.45302063232893e-4	0.0445302063232893	0.04386606228980845
053I	IPF	2	3699	9	37	3718	19	ATII	5.406866720735334e-4	0.054068667207353344	0.05379236148466918
063I	IPF	9	3264	10	38	3292	28	ATII	0.0027573529411764708	0.2757352941176471	0.2733900364520049
123I	IPF	4	1832	11	39	1851	19	ATII	0.002183406113537118	0.21834061135371177	0.21609940572663425
135I	IPF	15	6266	12	40	6368	102	ATII	0.0023938716884774978	0.23938716884774977	0.23555276381909548
138I	IPF	12	3626	13	41	3665	39	ATII	0.003309431880860452	0.3309431880860452	0.3274215552523875
145I	IPF	7	4798	14	42	4886	88	ATII	0.0014589412255106293	0.14589412255106293	0.14326647564469913
157I	IPF	43	6950	15	43	7063	113	ATII	0.00618705035971223	0.618705035971223	0.6088064561800934
158I	IPF	123	6340	16	44	6518	178	ATII	0.019400630914826498	1.9400630914826498	1.8870819269714636
166I	IPF	34	5377	17	45	5442	65	ATII	0.006323228566114934	0.6323228566114933	0.6247703050349136
174I	IPF	4	5746	18	46	5876	130	ATII	6.961364427427776e-4	0.06961364427427777	0.06807351940095303
177I	IPF	10	6254	19	47	6562	308	ATII	0.0015989766549408379	0.1598976654940838	0.15239256324291375
179I	IPF	1	4464	20	48	4524	60	ATII	2.2401433691756272e-4	0.022401433691756272	0.022104332449160036
209I	IPF	0	4501	21	49	4592	91	ATII	0	0	0
210I	IPF	1	2741	22	50	2763	22	ATII	3.6483035388544326e-4	0.036483035388544326	0.036192544335866814
212I	IPF	1	4353	23	51	4496	143	ATII	2.2972662531587412e-4	0.02297266253158741	0.02224199288256228
214I	IPF	2	953	24	52	957	4	ATII	0.002098635886673662	0.2098635886673662	0.2089864158829676
221I	IPF	3	5191	25	53	5330	139	ATII	5.779233288383741e-4	0.05779233288383741	0.05628517823639775
222I	IPF	11	8461	26	54	8641	180	ATII	0.0013000827325375251	0.13000827325375253	0.12730008100914247
225I	IPF	60	11806	27	55	12085	279	ATII	0.0050821616127392855	0.5082161612739285	0.49648324369052543
228I	IPF	4	3193	28	56	3215	22	ATII	0.001252740369558409	0.1252740369558409	0.12441679626749612
29I	IPF	4	1254	29	57	1263	9	ATII	0.003189792663476874	0.3189792663476874	0.3167062549485352
47I	IPF	0	2451	30	58	2463	12	ATII	0	0	0
49I	IPF	1	4574	31	59	4624	50	ATII	2.1862702229995628e-4	0.021862702229995628	0.02162629757785467
59I	IPF	2	1162	32	60	1167	5	ATII	0.0017211703958691911	0.17211703958691912	0.1713796058269066
