## Supporting files: reproduction scripts, source data, and software evidence for "Scientific Figure Library connects visual examples with reusable plotting code": 03_cell_type_display_mapping.csv

cell_type	pooled_n	pooled_rank	display_type
Macrophage	101230	1	Macrophage
Macrophage_Alveolar	51308	2	Macrophage_Alveolar
cMonocyte	10968	3	cMonocyte
T_Cytotoxic	10357	4	T_Cytotoxic
T	9498	5	T
Ciliated	8608	6	Ciliated
NK	6751	7	NK
B	5626	8	B
cDC2	5045	9	cDC2
ATII	3151	10	ATII
Myofibroblast	3090	11	Other
ncMonocyte	2989	12	Other
Fibroblast	2290	13	Other
Club	2081	14	Other
VE_Peribronchial	2002	15	Other
Lymphatic	1706	16	Other
Basal	1586	17	Other
T_Regulatory	1160	18	Other
Goblet	1145	19	Other
VE_Capillary_B	930	20	Other
Mast	737	21	Other
ATI	678	22	Other
VE_Venous	656	23	Other
SMC	625	24	Other
VE_Arterial	604	25	Other
Pericyte	602	26	Other
cDC1	572	27	Other
DC_Mature	515	28	Other
ILC_A	506	29	Other
pDC	482	30	Other
Aberrant_Basaloid	448	31	Other
B_Plasma	424	32	Other
VE_Capillary_A	398	33	Other
ILC_B	306	34	Other
DC_Langerhans	300	35	Other
Mesothelial	279	36	Other
PNEC	29	37	Other
Ionocyte	25	38	Other
