## Supporting files: reproduction scripts, source data, and software evidence for "Scientific Figure Library connects visual examples with reusable plotting code": 03_donor_composition_display.csv

donor_id	group	display_type	n	retained_cells	proportion	percentage	donor_index_within_group	donor_index_global
001C	Control	Macrophage	390	1849	0.21092482422931313	21.09248242293131	1	1
001C	Control	Macrophage_Alveolar	480	1849	0.25959978366684694	25.959978366684695	1	1
001C	Control	cMonocyte	601	1849	0.32504056246619795	32.5040562466198	1	1
001C	Control	T_Cytotoxic	25	1849	0.01352082206598161	1.352082206598161	1	1
001C	Control	T	14	1849	0.0075716603569497025	0.7571660356949702	1	1
001C	Control	Ciliated	14	1849	0.0075716603569497025	0.7571660356949702	1	1
001C	Control	NK	61	1849	0.03299080584099513	3.299080584099513	1	1
001C	Control	B	32	1849	0.017306652244456464	1.7306652244456464	1	1
001C	Control	cDC2	25	1849	0.01352082206598161	1.352082206598161	1	1
001C	Control	ATII	10	1849	0.005408328826392645	0.5408328826392644	1	1
001C	Control	Other	197	1849	0.1065440778799351	10.65440778799351	1	1
002C	Control	Macrophage	436	693	0.6291486291486291	62.914862914862915	2	2
002C	Control	Macrophage_Alveolar	142	693	0.2049062049062049	20.49062049062049	2	2
002C	Control	cMonocyte	20	693	0.02886002886002886	2.886002886002886	2	2
002C	Control	T_Cytotoxic	12	693	0.017316017316017316	1.7316017316017316	2	2
002C	Control	T	20	693	0.02886002886002886	2.886002886002886	2	2
002C	Control	Ciliated	15	693	0.021645021645021644	2.1645021645021645	2	2
002C	Control	NK	8	693	0.011544011544011544	1.1544011544011543	2	2
002C	Control	B	17	693	0.024531024531024532	2.4531024531024532	2	2
002C	Control	cDC2	6	693	0.008658008658008658	0.8658008658008658	2	2
002C	Control	ATII	4	693	0.005772005772005772	0.5772005772005772	2	2
002C	Control	Other	13	693	0.01875901875901876	1.875901875901876	2	2
003C	Control	Macrophage	1097	3415	0.3212298682284041	32.12298682284041	3	3
003C	Control	Macrophage_Alveolar	953	3415	0.27906295754026356	27.906295754026356	3	3
003C	Control	cMonocyte	451	3415	0.13206442166910687	13.206442166910687	3	3
003C	Control	T_Cytotoxic	146	3415	0.04275256222547584	4.275256222547584	3	3
003C	Control	T	83	3415	0.024304538799414348	2.430453879941435	3	3
003C	Control	Ciliated	26	3415	0.007613469985358712	0.7613469985358712	3	3
003C	Control	NK	70	3415	0.020497803806734993	2.049780380673499	3	3
003C	Control	B	122	3415	0.03572474377745242	3.572474377745242	3	3
003C	Control	cDC2	96	3415	0.028111273792093706	2.8111273792093705	3	3
003C	Control	ATII	15	3415	0.004392386530014641	0.43923865300146414	3	3
003C	Control	Other	356	3415	0.10424597364568082	10.424597364568083	3	3
034C	Control	Macrophage	481	705	0.6822695035460993	68.22695035460993	4	4
034C	Control	Macrophage_Alveolar	120	705	0.1702127659574468	17.02127659574468	4	4
034C	Control	cMonocyte	11	705	0.015602836879432624	1.5602836879432624	4	4
034C	Control	T_Cytotoxic	6	705	0.00851063829787234	0.851063829787234	4	4
034C	Control	T	16	705	0.02269503546099291	2.269503546099291	4	4
034C	Control	Ciliated	9	705	0.01276595744680851	1.276595744680851	4	4
034C	Control	NK	6	705	0.00851063829787234	0.851063829787234	4	4
034C	Control	B	29	705	0.04113475177304964	4.113475177304964	4	4
034C	Control	cDC2	3	705	0.00425531914893617	0.425531914893617	4	4
034C	Control	ATII	2	705	0.0028368794326241137	0.28368794326241137	4	4
034C	Control	Other	22	705	0.031205673758865248	3.120567375886525	4	4
065C	Control	Macrophage	1123	1871	0.6002137894174239	60.021378941742384	5	5
065C	Control	Macrophage_Alveolar	366	1871	0.19561731694281134	19.561731694281136	5	5
065C	Control	cMonocyte	157	1871	0.08391234633885623	8.391234633885624	5	5
065C	Control	T_Cytotoxic	14	1871	0.0074826296098343134	0.7482629609834314	5	5
065C	Control	T	17	1871	0.009086050240513094	0.9086050240513094	5	5
065C	Control	Ciliated	26	1871	0.01389631213254944	1.389631213254944	5	5
065C	Control	NK	16	1871	0.0085515766969535	0.85515766969535	5	5
065C	Control	B	19	1871	0.010154997327632281	1.015499732763228	5	5
065C	Control	cDC2	33	1871	0.017637626937466594	1.7637626937466595	5	5
065C	Control	ATII	2	1871	0.0010689470871191875	0.10689470871191875	5	5
065C	Control	Other	98	1871	0.052378407268840195	5.23784072688402	5	5
081C	Control	Macrophage	830	962	0.8627858627858628	86.27858627858627	6	6
081C	Control	Macrophage_Alveolar	15	962	0.015592515592515593	1.5592515592515594	6	6
081C	Control	cMonocyte	49	962	0.05093555093555094	5.093555093555094	6	6
081C	Control	T_Cytotoxic	1	962	0.0010395010395010396	0.10395010395010396	6	6
081C	Control	T	1	962	0.0010395010395010396	0.10395010395010396	6	6
081C	Control	Ciliated	3	962	0.0031185031185031187	0.31185031185031187	6	6
081C	Control	NK	4	962	0.004158004158004158	0.4158004158004158	6	6
081C	Control	B	1	962	0.0010395010395010396	0.10395010395010396	6	6
081C	Control	cDC2	8	962	0.008316008316008316	0.8316008316008316	6	6
081C	Control	ATII	1	962	0.0010395010395010396	0.10395010395010396	6	6
081C	Control	Other	49	962	0.05093555093555094	5.093555093555094	6	6
084C	Control	Macrophage	157	477	0.32914046121593293	32.914046121593294	7	7
084C	Control	Macrophage_Alveolar	191	477	0.40041928721174	40.041928721174	7	7
084C	Control	cMonocyte	16	477	0.033542976939203356	3.3542976939203357	7	7
084C	Control	T_Cytotoxic	7	477	0.014675052410901468	1.4675052410901468	7	7
084C	Control	T	11	477	0.023060796645702306	2.3060796645702304	7	7
084C	Control	Ciliated	2	477	0.0041928721174004195	0.41928721174004197	7	7
084C	Control	NK	4	477	0.008385744234800839	0.8385744234800839	7	7
084C	Control	B	2	477	0.0041928721174004195	0.41928721174004197	7	7
084C	Control	cDC2	8	477	0.016771488469601678	1.6771488469601679	7	7
084C	Control	ATII	2	477	0.0041928721174004195	0.41928721174004197	7	7
084C	Control	Other	77	477	0.16142557651991615	16.142557651991616	7	7
092C	Control	Macrophage	1345	4315	0.31170336037079954	31.170336037079956	8	8
092C	Control	Macrophage_Alveolar	2633	4315	0.6101969872537659	61.01969872537659	8	8
092C	Control	cMonocyte	180	4315	0.04171494785631518	4.171494785631518	8	8
092C	Control	T_Cytotoxic	12	4315	0.0027809965237543454	0.27809965237543455	8	8
092C	Control	T	4	4315	9.269988412514484e-4	0.09269988412514485	8	8
092C	Control	Ciliated	0	4315	0	0	8	8
092C	Control	NK	65	4315	0.015063731170336037	1.5063731170336037	8	8
092C	Control	B	14	4315	0.0032444959443800694	0.3244495944380069	8	8
092C	Control	cDC2	29	4315	0.006720741599073001	0.6720741599073001	8	8
092C	Control	ATII	0	4315	0	0	8	8
092C	Control	Other	33	4315	0.00764774044032445	0.764774044032445	8	8
098C	Control	Macrophage	1333	9128	0.146034180543383	14.603418054338299	9	9
098C	Control	Macrophage_Alveolar	4160	9128	0.45574057843996496	45.5740578439965	9	9
098C	Control	cMonocyte	453	9128	0.04962751971954426	4.962751971954426	9	9
098C	Control	T_Cytotoxic	810	9128	0.08873794916739702	8.873794916739703	9	9
098C	Control	T	268	9128	0.029360210341805432	2.936021034180543	9	9
098C	Control	Ciliated	182	9128	0.019938650306748466	1.9938650306748467	9	9
098C	Control	NK	549	9128	0.060144609991235755	6.014460999123576	9	9
098C	Control	B	213	9128	0.023334794040315514	2.3334794040315514	9	9
098C	Control	cDC2	176	9128	0.019281332164767746	1.9281332164767746	9	9
098C	Control	ATII	113	9128	0.012379491673970202	1.2379491673970202	9	9
098C	Control	Other	871	9128	0.09542068361086765	9.542068361086766	9	9
133C	Control	Macrophage	4339	8348	0.5197652132247245	51.97652132247244	10	10
133C	Control	Macrophage_Alveolar	1136	8348	0.1360804983229516	13.60804983229516	10	10
133C	Control	cMonocyte	290	8348	0.03473885960709152	3.473885960709152	10	10
133C	Control	T_Cytotoxic	274	8348	0.032822232870148536	3.2822232870148538	10	10
133C	Control	T	146	8348	0.017489218974604696	1.7489218974604697	10	10
133C	Control	Ciliated	80	8348	0.009583133684714902	0.9583133684714902	10	10
133C	Control	NK	80	8348	0.009583133684714902	0.9583133684714902	10	10
133C	Control	B	50	8348	0.005989458552946814	0.5989458552946814	10	10
133C	Control	cDC2	111	8348	0.013296597987541927	1.3296597987541927	10	10
133C	Control	ATII	1514	8348	0.1813608049832295	18.13608049832295	10	10
133C	Control	Other	328	8348	0.0392908481073311	3.92908481073311	10	10
1372C	Control	Macrophage	1774	4541	0.3906628495926007	39.066284959260074	11	11
1372C	Control	Macrophage_Alveolar	844	4541	0.18586214490200395	18.586214490200394	11	11
1372C	Control	cMonocyte	621	4541	0.1367540189385598	13.675401893855978	11	11
1372C	Control	T_Cytotoxic	169	4541	0.037216472142699845	3.7216472142699843	11	11
1372C	Control	T	48	4541	0.010570358951772737	1.0570358951772738	11	11
1372C	Control	Ciliated	138	4541	0.03038978198634662	3.038978198634662	11	11
1372C	Control	NK	29	4541	0.006386258533362696	0.6386258533362695	11	11
1372C	Control	B	6	4541	0.0013212948689715921	0.13212948689715923	11	11
1372C	Control	cDC2	100	4541	0.022021581149526535	2.2021581149526535	11	11
1372C	Control	ATII	119	4541	0.026205681567936578	2.6205681567936576	11	11
1372C	Control	Other	693	4541	0.1526095573662189	15.26095573662189	11	11
137C	Control	Macrophage	478	998	0.4789579158316633	47.89579158316633	12	12
137C	Control	Macrophage_Alveolar	217	998	0.21743486973947895	21.743486973947896	12	12
137C	Control	cMonocyte	50	998	0.050100200400801605	5.01002004008016	12	12
137C	Control	T_Cytotoxic	34	998	0.03406813627254509	3.406813627254509	12	12
137C	Control	T	23	998	0.023046092184368736	2.3046092184368736	12	12
137C	Control	Ciliated	6	998	0.006012024048096192	0.6012024048096193	12	12
137C	Control	NK	114	998	0.11422845691382766	11.422845691382765	12	12
137C	Control	B	27	998	0.027054108216432865	2.7054108216432864	12	12
137C	Control	cDC2	6	998	0.006012024048096192	0.6012024048096193	12	12
137C	Control	ATII	4	998	0.004008016032064128	0.4008016032064128	12	12
137C	Control	Other	39	998	0.03907815631262525	3.9078156312625247	12	12
160C	Control	Macrophage	2666	4494	0.5932354250111259	59.32354250111259	13	13
160C	Control	Macrophage_Alveolar	1141	4494	0.2538940809968847	25.38940809968847	13	13
160C	Control	cMonocyte	86	4494	0.01913662661326213	1.9136626613262129	13	13
160C	Control	T_Cytotoxic	101	4494	0.022474410324877615	2.2474410324877616	13	13
160C	Control	T	39	4494	0.008678237650200267	0.8678237650200267	13	13
160C	Control	Ciliated	57	4494	0.012683578104138851	1.268357810413885	13	13
160C	Control	NK	79	4494	0.017578994214508235	1.7578994214508235	13	13
160C	Control	B	6	4494	0.0013351134846461949	0.13351134846461948	13	13
160C	Control	cDC2	38	4494	0.008455718736092568	0.8455718736092568	13	13
160C	Control	ATII	55	4494	0.012238540275923453	1.2238540275923453	13	13
160C	Control	Other	226	4494	0.05028927458834001	5.028927458834001	13	13
192C	Control	Macrophage	2797	3990	0.7010025062656642	70.10025062656642	14	14
192C	Control	Macrophage_Alveolar	287	3990	0.07192982456140351	7.192982456140351	14	14
192C	Control	cMonocyte	18	3990	0.004511278195488722	0.4511278195488722	14	14
192C	Control	T_Cytotoxic	45	3990	0.011278195488721804	1.1278195488721803	14	14
192C	Control	T	67	3990	0.016791979949874688	1.6791979949874687	14	14
192C	Control	Ciliated	64	3990	0.016040100250626566	1.6040100250626566	14	14
192C	Control	NK	135	3990	0.03383458646616541	3.3834586466165413	14	14
192C	Control	B	31	3990	0.007769423558897243	0.7769423558897243	14	14
192C	Control	cDC2	47	3990	0.011779448621553884	1.1779448621553885	14	14
192C	Control	ATII	87	3990	0.02180451127819549	2.180451127819549	14	14
192C	Control	Other	412	3990	0.10325814536340852	10.325814536340852	14	14
208C	Control	Macrophage	1407	2037	0.6907216494845361	69.0721649484536	15	15
208C	Control	Macrophage_Alveolar	340	2037	0.16691212567501226	16.691212567501225	15	15
208C	Control	cMonocyte	57	2037	0.027982326951399118	2.798232695139912	15	15
208C	Control	T_Cytotoxic	12	2037	0.005891016200294551	0.5891016200294551	15	15
208C	Control	T	31	2037	0.01521845851742759	1.5218458517427589	15	15
208C	Control	Ciliated	44	2037	0.021600392734413353	2.160039273441335	15	15
208C	Control	NK	14	2037	0.006872852233676976	0.6872852233676976	15	15
208C	Control	B	31	2037	0.01521845851742759	1.5218458517427589	15	15
208C	Control	cDC2	27	2037	0.013254786450662739	1.3254786450662739	15	15
208C	Control	ATII	2	2037	9.818360333824251e-4	0.09818360333824251	15	15
208C	Control	Other	72	2037	0.035346097201767304	3.5346097201767304	15	15
218C	Control	Macrophage	3659	4810	0.7607068607068607	76.07068607068607	16	16
218C	Control	Macrophage_Alveolar	160	4810	0.033264033264033266	3.3264033264033266	16	16
218C	Control	cMonocyte	36	4810	0.007484407484407485	0.7484407484407485	16	16
218C	Control	T_Cytotoxic	111	4810	0.023076923076923078	2.307692307692308	16	16
218C	Control	T	202	4810	0.041995841995842	4.1995841995842	16	16
218C	Control	Ciliated	160	4810	0.033264033264033266	3.3264033264033266	16	16
218C	Control	NK	189	4810	0.039293139293139295	3.9293139293139294	16	16
218C	Control	B	60	4810	0.012474012474012475	1.2474012474012475	16	16
218C	Control	cDC2	21	4810	0.004365904365904366	0.4365904365904366	16	16
218C	Control	ATII	43	4810	0.00893970893970894	0.893970893970894	16	16
218C	Control	Other	169	4810	0.03513513513513514	3.5135135135135136	16	16
222C	Control	Macrophage	2583	9999	0.2583258325832583	25.83258325832583	17	17
222C	Control	Macrophage_Alveolar	2779	9999	0.2779277927792779	27.792779277927792	17	17
222C	Control	cMonocyte	1452	9999	0.14521452145214522	14.521452145214523	17	17
222C	Control	T_Cytotoxic	453	9999	0.045304530453045305	4.53045304530453	17	17
222C	Control	T	1001	9999	0.1001100110011001	10.011001100110011	17	17
222C	Control	Ciliated	49	9999	0.0049004900490049	0.49004900490049	17	17
222C	Control	NK	519	9999	0.0519051905190519	5.1905190519051905	17	17
222C	Control	B	96	9999	0.009600960096009602	0.9600960096009602	17	17
222C	Control	cDC2	131	9999	0.013101310131013101	1.3101310131013102	17	17
222C	Control	ATII	120	9999	0.012001200120012	1.2001200120012	17	17
222C	Control	Other	816	9999	0.0816081608160816	8.16081608160816	17	17
226C	Control	Macrophage	9042	10661	0.848138073351468	84.81380733514679	18	18
226C	Control	Macrophage_Alveolar	225	10661	0.02110496201106838	2.1104962011068382	18	18
226C	Control	cMonocyte	68	10661	0.006378388518900666	0.6378388518900666	18	18
226C	Control	T_Cytotoxic	266	10661	0.02495075508864084	2.495075508864084	18	18
226C	Control	T	255	10661	0.023918956945877496	2.3918956945877494	18	18
226C	Control	Ciliated	104	10661	0.009755182440671606	0.9755182440671606	18	18
226C	Control	NK	87	10661	0.00816058531094644	0.816058531094644	18	18
226C	Control	B	151	10661	0.01416377450520589	1.416377450520589	18	18
226C	Control	cDC2	141	10661	0.013225776193602852	1.3225776193602852	18	18
226C	Control	ATII	133	10661	0.01247537754432042	1.247537754432042	18	18
226C	Control	Other	189	10661	0.01772816808929744	1.772816808929744	18	18
244C	Control	Macrophage	24	165	0.14545454545454545	14.545454545454545	19	19
244C	Control	Macrophage_Alveolar	5	165	0.030303030303030304	3.0303030303030303	19	19
244C	Control	cMonocyte	1	165	0.006060606060606061	0.6060606060606061	19	19
244C	Control	T_Cytotoxic	15	165	0.09090909090909091	9.090909090909092	19	19
244C	Control	T	1	165	0.006060606060606061	0.6060606060606061	19	19
244C	Control	Ciliated	17	165	0.10303030303030303	10.303030303030303	19	19
244C	Control	NK	8	165	0.048484848484848485	4.848484848484849	19	19
244C	Control	B	12	165	0.07272727272727272	7.2727272727272725	19	19
244C	Control	cDC2	0	165	0	0	19	19
244C	Control	ATII	0	165	0	0	19	19
244C	Control	Other	82	165	0.49696969696969695	49.696969696969695	19	19
253C	Control	Macrophage	226	941	0.24017003188097769	24.017003188097767	20	20
253C	Control	Macrophage_Alveolar	124	941	0.13177470775770456	13.177470775770455	20	20
253C	Control	cMonocyte	312	941	0.33156216790648246	33.156216790648244	20	20
253C	Control	T_Cytotoxic	49	941	0.052072263549415514	5.207226354941551	20	20
253C	Control	T	9	941	0.009564293304994687	0.9564293304994688	20	20
253C	Control	Ciliated	5	941	0.005313496280552604	0.5313496280552604	20	20
253C	Control	NK	29	941	0.030818278427205102	3.0818278427205104	20	20
253C	Control	B	5	941	0.005313496280552604	0.5313496280552604	20	20
253C	Control	cDC2	35	941	0.03719447396386823	3.7194473963868226	20	20
253C	Control	ATII	3	941	0.003188097768331562	0.3188097768331562	20	20
253C	Control	Other	144	941	0.153028692879915	15.3028692879915	20	20
296C	Control	Macrophage	636	3261	0.19503219871205152	19.50321987120515	21	21
296C	Control	Macrophage_Alveolar	1276	3261	0.3912910150260656	39.12910150260656	21	21
296C	Control	cMonocyte	548	3261	0.1680466114688746	16.804661146887458	21	21
296C	Control	T_Cytotoxic	82	3261	0.025145660840233057	2.5145660840233055	21	21
296C	Control	T	115	3261	0.03526525605642441	3.526525605642441	21	21
296C	Control	Ciliated	14	3261	0.004293161606869059	0.42931616068690587	21	21
296C	Control	NK	83	3261	0.025452315240723705	2.5452315240723706	21	21
296C	Control	B	7	3261	0.0021465808034345293	0.21465808034345293	21	21
296C	Control	cDC2	7	3261	0.0021465808034345293	0.21465808034345293	21	21
296C	Control	ATII	88	3261	0.02698558724317694	2.698558724317694	21	21
296C	Control	Other	405	3261	0.12419503219871206	12.419503219871206	21	21
388C	Control	Macrophage	811	2272	0.3569542253521127	35.69542253521127	22	22
388C	Control	Macrophage_Alveolar	953	2272	0.4194542253521127	41.94542253521127	22	22
388C	Control	cMonocyte	30	2272	0.013204225352112676	1.3204225352112675	22	22
388C	Control	T_Cytotoxic	19	2272	0.008362676056338027	0.8362676056338028	22	22
388C	Control	T	44	2272	0.01936619718309859	1.936619718309859	22	22
388C	Control	Ciliated	33	2272	0.014524647887323943	1.4524647887323943	22	22
388C	Control	NK	55	2272	0.02420774647887324	2.420774647887324	22	22
388C	Control	B	29	2272	0.012764084507042254	1.2764084507042255	22	22
388C	Control	cDC2	26	2272	0.011443661971830986	1.1443661971830987	22	22
388C	Control	ATII	7	2272	0.0030809859154929575	0.30809859154929575	22	22
388C	Control	Other	265	2272	0.11663732394366197	11.663732394366196	22	22
396C	Control	Macrophage	368	1240	0.2967741935483871	29.677419354838708	23	23
396C	Control	Macrophage_Alveolar	587	1240	0.47338709677419355	47.33870967741935	23	23
396C	Control	cMonocyte	8	1240	0.0064516129032258064	0.6451612903225806	23	23
396C	Control	T_Cytotoxic	0	1240	0	0	23	23
396C	Control	T	3	1240	0.0024193548387096775	0.24193548387096775	23	23
396C	Control	Ciliated	15	1240	0.012096774193548387	1.2096774193548387	23	23
396C	Control	NK	2	1240	0.0016129032258064516	0.16129032258064516	23	23
396C	Control	B	2	1240	0.0016129032258064516	0.16129032258064516	23	23
396C	Control	cDC2	19	1240	0.01532258064516129	1.532258064516129	23	23
396C	Control	ATII	170	1240	0.13709677419354838	13.709677419354838	23	23
396C	Control	Other	66	1240	0.0532258064516129	5.32258064516129	23	23
439C	Control	Macrophage	1129	7107	0.15885746447164767	15.885746447164767	24	24
439C	Control	Macrophage_Alveolar	2474	7107	0.3481074996482341	34.810749964823415	24	24
439C	Control	cMonocyte	397	7107	0.055860419304910654	5.586041930491065	24	24
439C	Control	T_Cytotoxic	586	7107	0.0824539186717321	8.24539186717321	24	24
439C	Control	T	1371	7107	0.1929084001688476	19.29084001688476	24	24
439C	Control	Ciliated	53	7107	0.0074574363303785	0.74574363303785	24	24
439C	Control	NK	319	7107	0.044885324328127196	4.48853243281272	24	24
439C	Control	B	45	7107	0.006331785563528915	0.6331785563528914	24	24
439C	Control	cDC2	60	7107	0.008442380751371888	0.8442380751371887	24	24
439C	Control	ATII	19	7107	0.002673420571267764	0.2673420571267764	24	24
439C	Control	Other	654	7107	0.09202195018995357	9.202195018995358	24	24
454C	Control	Macrophage	467	1153	0.40503035559410233	40.503035559410236	25	25
454C	Control	Macrophage_Alveolar	61	1153	0.05290546400693842	5.2905464006938425	25	25
454C	Control	cMonocyte	68	1153	0.05897658282740677	5.897658282740677	25	25
454C	Control	T_Cytotoxic	95	1153	0.0823937554206418	8.23937554206418	25	25
454C	Control	T	24	1153	0.020815264527320035	2.0815264527320037	25	25
454C	Control	Ciliated	1	1153	8.673026886383347e-4	0.08673026886383348	25	25
454C	Control	NK	21	1153	0.01821335646140503	1.8213356461405028	25	25
454C	Control	B	7	1153	0.006071118820468344	0.6071118820468344	25	25
454C	Control	cDC2	61	1153	0.05290546400693842	5.2905464006938425	25	25
454C	Control	ATII	89	1153	0.07718993928881179	7.718993928881179	25	25
454C	Control	Other	259	1153	0.2246313963573287	22.46313963573287	25	25
465C	Control	Macrophage	183	2610	0.07011494252873564	7.011494252873564	26	26
465C	Control	Macrophage_Alveolar	822	2610	0.31494252873563217	31.494252873563216	26	26
465C	Control	cMonocyte	31	2610	0.011877394636015325	1.1877394636015326	26	26
465C	Control	T_Cytotoxic	450	2610	0.1724137931034483	17.24137931034483	26	26
465C	Control	T	518	2610	0.19846743295019156	19.846743295019156	26	26
465C	Control	Ciliated	11	2610	0.00421455938697318	0.42145593869731796	26	26
465C	Control	NK	146	2610	0.055938697318007664	5.593869731800766	26	26
465C	Control	B	189	2610	0.07241379310344828	7.241379310344828	26	26
465C	Control	cDC2	40	2610	0.01532567049808429	1.532567049808429	26	26
465C	Control	ATII	24	2610	0.009195402298850575	0.9195402298850575	26	26
465C	Control	Other	196	2610	0.07509578544061303	7.509578544061303	26	26
483C	Control	Macrophage	690	2159	0.31959240389069016	31.959240389069016	27	27
483C	Control	Macrophage_Alveolar	1141	2159	0.5284854099119963	52.848540991199634	27	27
483C	Control	cMonocyte	77	2159	0.035664659564613246	3.566465956461325	27	27
483C	Control	T_Cytotoxic	17	2159	0.007874015748031496	0.7874015748031495	27	27
483C	Control	T	33	2159	0.015284854099119963	1.5284854099119962	27	27
483C	Control	Ciliated	15	2159	0.006947660954145438	0.6947660954145438	27	27
483C	Control	NK	3	2159	0.0013895321908290875	0.13895321908290875	27	27
483C	Control	B	0	2159	0	0	27	27
483C	Control	cDC2	20	2159	0.009263547938860583	0.9263547938860583	27	27
483C	Control	ATII	28	2159	0.012968967114404817	1.2968967114404817	27	27
483C	Control	Other	135	2159	0.06252894858730894	6.252894858730894	27	27
484C	Control	Macrophage	276	1102	0.25045372050816694	25.045372050816695	28	28
484C	Control	Macrophage_Alveolar	273	1102	0.24773139745916514	24.773139745916513	28	28
484C	Control	cMonocyte	18	1102	0.016333938294010888	1.6333938294010888	28	28
484C	Control	T_Cytotoxic	250	1102	0.22686025408348456	22.686025408348456	28	28
484C	Control	T	46	1102	0.041742286751361164	4.174228675136116	28	28
484C	Control	Ciliated	1	1102	9.074410163339383e-4	0.09074410163339383	28	28
484C	Control	NK	49	1102	0.04446460980036298	4.4464609800362975	28	28
484C	Control	B	24	1102	0.021778584392014518	2.1778584392014517	28	28
484C	Control	cDC2	90	1102	0.08166969147005444	8.166969147005444	28	28
484C	Control	ATII	1	1102	9.074410163339383e-4	0.09074410163339383	28	28
484C	Control	Other	74	1102	0.06715063520871144	6.715063520871143	28	28
010I	IPF	Macrophage	2031	4721	0.4302054649438678	43.02054649438678	1	29
010I	IPF	Macrophage_Alveolar	771	4721	0.16331285744545648	16.33128574454565	1	29
010I	IPF	cMonocyte	165	4721	0.03495022241050625	3.495022241050625	1	29
010I	IPF	T_Cytotoxic	142	4721	0.030078373226011437	3.007837322601144	1	29
010I	IPF	T	349	4721	0.07392501588646473	7.392501588646473	1	29
010I	IPF	Ciliated	424	4721	0.08981148061851303	8.981148061851304	1	29
010I	IPF	NK	24	4721	0.005083668714255455	0.5083668714255455	1	29
010I	IPF	B	98	4721	0.020758313916543106	2.0758313916543107	1	29
010I	IPF	cDC2	120	4721	0.02541834357127727	2.541834357127727	1	29
010I	IPF	ATII	31	4721	0.0065664054225799615	0.6566405422579962	1	29
010I	IPF	Other	566	4721	0.11988985384452447	11.988985384452446	1	29
021I	IPF	Macrophage	612	3065	0.19967373572593802	19.967373572593804	2	30
021I	IPF	Macrophage_Alveolar	210	3065	0.06851549755301795	6.851549755301795	2	30
021I	IPF	cMonocyte	145	3065	0.04730831973898858	4.730831973898858	2	30
021I	IPF	T_Cytotoxic	196	3065	0.06394779771615008	6.394779771615008	2	30
021I	IPF	T	255	3065	0.08319738988580751	8.31973898858075	2	30
021I	IPF	Ciliated	144	3065	0.04698205546492659	4.698205546492659	2	30
021I	IPF	NK	164	3065	0.053507340946166396	5.35073409461664	2	30
021I	IPF	B	9	3065	0.002936378466557912	0.2936378466557912	2	30
021I	IPF	cDC2	53	3065	0.01729200652528548	1.7292006525285482	2	30
021I	IPF	ATII	20	3065	0.0065252854812398045	0.6525285481239804	2	30
021I	IPF	Other	1257	3065	0.4101141924959217	41.011419249592166	2	30
022I	IPF	Macrophage	1145	4734	0.2418673426277989	24.18673426277989	3	31
022I	IPF	Macrophage_Alveolar	1079	4734	0.22792564427545417	22.792564427545418	3	31
022I	IPF	cMonocyte	150	4734	0.031685678073510776	3.1685678073510775	3	31
022I	IPF	T_Cytotoxic	159	4734	0.03358681875792142	3.3586818757921417	3	31
022I	IPF	T	319	4734	0.06738487536966624	6.738487536966624	3	31
022I	IPF	Ciliated	110	4734	0.02323616392057457	2.323616392057457	3	31
022I	IPF	NK	90	4734	0.019011406844106463	1.9011406844106464	3	31
022I	IPF	B	107	4734	0.02260245035910435	2.260245035910435	3	31
022I	IPF	cDC2	92	4734	0.019433882551753275	1.9433882551753274	3	31
022I	IPF	ATII	53	4734	0.011195606252640473	1.1195606252640473	3	31
022I	IPF	Other	1430	4734	0.3020701309674694	30.207013096746937	3	31
025I	IPF	Macrophage	845	3208	0.26340399002493764	26.340399002493765	4	32
025I	IPF	Macrophage_Alveolar	1761	3208	0.5489401496259352	54.894014962593516	4	32
025I	IPF	cMonocyte	29	3208	0.00903990024937656	0.9039900249376559	4	32
025I	IPF	T_Cytotoxic	29	3208	0.00903990024937656	0.9039900249376559	4	32
025I	IPF	T	21	3208	0.006546134663341646	0.6546134663341646	4	32
025I	IPF	Ciliated	114	3208	0.035536159600997506	3.5536159600997506	4	32
025I	IPF	NK	27	3208	0.00841645885286783	0.841645885286783	4	32
025I	IPF	B	19	3208	0.0059226932668329174	0.5922693266832918	4	32
025I	IPF	cDC2	81	3208	0.02524937655860349	2.524937655860349	4	32
025I	IPF	ATII	1	3208	3.117206982543641e-4	0.031172069825436407	4	32
025I	IPF	Other	281	3208	0.08759351620947631	8.75935162094763	4	32
034I	IPF	Macrophage	1656	4158	0.39826839826839827	39.82683982683983	5	33
034I	IPF	Macrophage_Alveolar	21	4158	0.005050505050505051	0.5050505050505051	5	33
034I	IPF	cMonocyte	67	4158	0.016113516113516115	1.6113516113516115	5	33
034I	IPF	T_Cytotoxic	86	4158	0.02068302068302068	2.068302068302068	5	33
034I	IPF	T	82	4158	0.019721019721019722	1.9721019721019721	5	33
034I	IPF	Ciliated	70	4158	0.016835016835016835	1.6835016835016834	5	33
034I	IPF	NK	36	4158	0.008658008658008658	0.8658008658008658	5	33
034I	IPF	B	43	4158	0.01034151034151034	1.034151034151034	5	33
034I	IPF	cDC2	74	4158	0.017797017797017797	1.7797017797017798	5	33
034I	IPF	ATII	19	4158	0.00456950456950457	0.45695045695045694	5	33
034I	IPF	Other	2004	4158	0.481962481962482	48.1962481962482	5	33
040I	IPF	Macrophage	1639	4892	0.33503679476696646	33.50367947669665	6	34
040I	IPF	Macrophage_Alveolar	1700	4892	0.3475061324611611	34.75061324611611	6	34
040I	IPF	cMonocyte	87	4892	0.01778413736713001	1.7784137367130008	6	34
040I	IPF	T_Cytotoxic	132	4892	0.02698282910874898	2.698282910874898	6	34
040I	IPF	T	205	4892	0.041905151267375304	4.19051512673753	6	34
040I	IPF	Ciliated	201	4892	0.0410874897792314	4.10874897792314	6	34
040I	IPF	NK	29	4892	0.005928045789043336	0.5928045789043336	6	34
040I	IPF	B	75	4892	0.015331152902698283	1.5331152902698284	6	34
040I	IPF	cDC2	48	4892	0.009811937857726901	0.9811937857726901	6	34
040I	IPF	ATII	12	4892	0.0024529844644317253	0.24529844644317253	6	34
040I	IPF	Other	764	4892	0.1561733442354865	15.617334423548652	6	34
041I	IPF	Macrophage	2008	3633	0.55271125791357	55.271125791357	7	35
041I	IPF	Macrophage_Alveolar	360	3633	0.0990916597853014	9.90916597853014	7	35
041I	IPF	cMonocyte	104	3633	0.028626479493531518	2.8626479493531516	7	35
041I	IPF	T_Cytotoxic	98	3633	0.02697495183044316	2.697495183044316	7	35
041I	IPF	T	102	3633	0.028075970272502065	2.8075970272502064	7	35
041I	IPF	Ciliated	164	3633	0.04514175612441508	4.514175612441508	7	35
041I	IPF	NK	26	3633	0.007156619873382879	0.7156619873382879	7	35
041I	IPF	B	142	3633	0.03908615469309111	3.908615469309111	7	35
041I	IPF	cDC2	114	3633	0.03137902559867878	3.137902559867878	7	35
041I	IPF	ATII	4	3633	0.0011010184420589045	0.11010184420589045	7	35
041I	IPF	Other	511	3633	0.14065510597302505	14.065510597302506	7	35
051I	IPF	Macrophage	4120	6737	0.6115481668398397	61.15481668398397	8	36
051I	IPF	Macrophage_Alveolar	74	6737	0.010984117559744693	1.0984117559744693	8	36
051I	IPF	cMonocyte	253	6737	0.03755380733264064	3.755380733264064	8	36
051I	IPF	T_Cytotoxic	351	6737	0.05210034139824848	5.210034139824848	8	36
051I	IPF	T	191	6737	0.02835089802582752	2.8350898025827522	8	36
051I	IPF	Ciliated	336	6737	0.049873831082084014	4.987383108208402	8	36
051I	IPF	NK	187	6737	0.027757161941516995	2.7757161941516997	8	36
051I	IPF	B	403	6737	0.05981891049428529	5.981891049428529	8	36
051I	IPF	cDC2	33	6737	0.004898322695561823	0.48983226955618225	8	36
051I	IPF	ATII	3	6737	4.45302063232893e-4	0.0445302063232893	8	36
051I	IPF	Other	786	6737	0.11666914056701796	11.666914056701797	8	36
053I	IPF	Macrophage	1707	3699	0.46147607461476076	46.14760746147608	9	37
053I	IPF	Macrophage_Alveolar	525	3699	0.14193025141930252	14.193025141930251	9	37
053I	IPF	cMonocyte	66	3699	0.017842660178426603	1.7842660178426604	9	37
053I	IPF	T_Cytotoxic	414	3699	0.11192214111922141	11.19221411192214	9	37
053I	IPF	T	38	3699	0.010273046769397134	1.0273046769397134	9	37
053I	IPF	Ciliated	128	3699	0.03460394701270614	3.460394701270614	9	37
053I	IPF	NK	391	3699	0.10570424439037578	10.570424439037577	9	37
053I	IPF	B	80	3699	0.021627466882941336	2.1627466882941335	9	37
053I	IPF	cDC2	150	3699	0.040551500405515	4.0551500405515	9	37
053I	IPF	ATII	2	3699	5.406866720735334e-4	0.054068667207353344	9	37
053I	IPF	Other	198	3699	0.0535279805352798	5.35279805352798	9	37
063I	IPF	Macrophage	544	3264	0.16666666666666666	16.666666666666664	10	38
063I	IPF	Macrophage_Alveolar	2047	3264	0.6271446078431373	62.71446078431373	10	38
063I	IPF	cMonocyte	17	3264	0.005208333333333333	0.5208333333333333	10	38
063I	IPF	T_Cytotoxic	18	3264	0.0055147058823529415	0.5514705882352942	10	38
063I	IPF	T	25	3264	0.007659313725490196	0.7659313725490196	10	38
063I	IPF	Ciliated	22	3264	0.006740196078431373	0.6740196078431373	10	38
063I	IPF	NK	11	3264	0.0033700980392156864	0.33700980392156865	10	38
063I	IPF	B	1	3264	3.0637254901960784e-4	0.030637254901960783	10	38
063I	IPF	cDC2	29	3264	0.008884803921568627	0.8884803921568627	10	38
063I	IPF	ATII	9	3264	0.0027573529411764708	0.2757352941176471	10	38
063I	IPF	Other	541	3264	0.16574754901960784	16.574754901960784	10	38
123I	IPF	Macrophage	751	1832	0.4099344978165939	40.99344978165939	11	39
123I	IPF	Macrophage_Alveolar	246	1832	0.13427947598253276	13.427947598253276	11	39
123I	IPF	cMonocyte	106	1832	0.05786026200873363	5.786026200873363	11	39
123I	IPF	T_Cytotoxic	58	1832	0.03165938864628821	3.1659388646288207	11	39
123I	IPF	T	79	1832	0.04312227074235808	4.312227074235809	11	39
123I	IPF	Ciliated	79	1832	0.04312227074235808	4.312227074235809	11	39
123I	IPF	NK	94	1832	0.05131004366812227	5.131004366812228	11	39
123I	IPF	B	161	1832	0.08788209606986899	8.7882096069869	11	39
123I	IPF	cDC2	16	1832	0.008733624454148471	0.8733624454148471	11	39
123I	IPF	ATII	4	1832	0.002183406113537118	0.21834061135371177	11	39
123I	IPF	Other	238	1832	0.1299126637554585	12.991266375545852	11	39
135I	IPF	Macrophage	3638	6266	0.5805936801787425	58.05936801787425	12	40
135I	IPF	Macrophage_Alveolar	349	6266	0.05569741461857645	5.569741461857645	12	40
135I	IPF	cMonocyte	222	6266	0.035429300989466964	3.5429300989466963	12	40
135I	IPF	T_Cytotoxic	355	6266	0.05665496329396744	5.665496329396745	12	40
135I	IPF	T	102	6266	0.016278327481646985	1.6278327481646986	12	40
135I	IPF	Ciliated	344	6266	0.054899457389083944	5.4899457389083945	12	40
135I	IPF	NK	155	6266	0.024736674114267474	2.4736674114267476	12	40
135I	IPF	B	219	6266	0.034950526651771466	3.4950526651771465	12	40
135I	IPF	cDC2	176	6266	0.028088094478135973	2.8088094478135974	12	40
135I	IPF	ATII	15	6266	0.0023938716884774978	0.23938716884774977	12	40
135I	IPF	Other	691	6266	0.11027768911586339	11.027768911586339	12	40
138I	IPF	Macrophage	1889	3626	0.5209597352454496	52.09597352454496	13	41
138I	IPF	Macrophage_Alveolar	30	3626	0.00827357970215113	0.827357970215113	13	41
138I	IPF	cMonocyte	202	3626	0.05570876999448428	5.570876999448428	13	41
138I	IPF	T_Cytotoxic	64	3626	0.01765030336458908	1.765030336458908	13	41
138I	IPF	T	241	3626	0.06646442360728075	6.6464423607280745	13	41
138I	IPF	Ciliated	85	3626	0.02344180915609487	2.344180915609487	13	41
138I	IPF	NK	92	3626	0.0253723110865968	2.53723110865968	13	41
138I	IPF	B	82	3626	0.022614451185879757	2.2614451185879756	13	41
138I	IPF	cDC2	113	3626	0.03116381687810259	3.116381687810259	13	41
138I	IPF	ATII	12	3626	0.003309431880860452	0.3309431880860452	13	41
138I	IPF	Other	816	3626	0.22504136789851076	22.504136789851074	13	41
145I	IPF	Macrophage	1333	4798	0.27782409337223846	27.782409337223847	14	42
145I	IPF	Macrophage_Alveolar	1337	4798	0.27865777407253023	27.865777407253024	14	42
145I	IPF	cMonocyte	227	4798	0.04731137974155898	4.7311379741558985	14	42
145I	IPF	T_Cytotoxic	642	4798	0.133805752396832	13.380575239683202	14	42
145I	IPF	T	233	4798	0.04856190079199667	4.856190079199667	14	42
145I	IPF	Ciliated	240	4798	0.0500208420175073	5.00208420175073	14	42
145I	IPF	NK	56	4798	0.011671529804085035	1.1671529804085035	14	42
145I	IPF	B	112	4798	0.02334305960817007	2.334305960817007	14	42
145I	IPF	cDC2	256	4798	0.05335556481867445	5.335556481867445	14	42
145I	IPF	ATII	7	4798	0.0014589412255106293	0.14589412255106293	14	42
145I	IPF	Other	355	4798	0.07398916215089621	7.398916215089621	14	42
157I	IPF	Macrophage	3222	6950	0.46359712230215827	46.35971223021583	15	43
157I	IPF	Macrophage_Alveolar	825	6950	0.11870503597122302	11.870503597122301	15	43
157I	IPF	cMonocyte	108	6950	0.01553956834532374	1.553956834532374	15	43
157I	IPF	T_Cytotoxic	296	6950	0.042589928057553954	4.258992805755395	15	43
157I	IPF	T	271	6950	0.03899280575539568	3.899280575539568	15	43
157I	IPF	Ciliated	373	6950	0.05366906474820144	5.366906474820144	15	43
157I	IPF	NK	235	6950	0.03381294964028777	3.381294964028777	15	43
157I	IPF	B	397	6950	0.05712230215827338	5.712230215827338	15	43
157I	IPF	cDC2	291	6950	0.0418705035971223	4.18705035971223	15	43
157I	IPF	ATII	43	6950	0.00618705035971223	0.618705035971223	15	43
157I	IPF	Other	889	6950	0.12791366906474821	12.79136690647482	15	43
158I	IPF	Macrophage	2453	6340	0.38690851735015774	38.69085173501578	16	44
158I	IPF	Macrophage_Alveolar	1374	6340	0.2167192429022082	21.67192429022082	16	44
158I	IPF	cMonocyte	160	6340	0.025236593059936908	2.5236593059936907	16	44
158I	IPF	T_Cytotoxic	862	6340	0.1359621451104101	13.59621451104101	16	44
158I	IPF	T	411	6340	0.06482649842271293	6.482649842271293	16	44
158I	IPF	Ciliated	231	6340	0.03643533123028391	3.643533123028391	16	44
158I	IPF	NK	85	6340	0.013406940063091483	1.3406940063091484	16	44
158I	IPF	B	14	6340	0.0022082018927444794	0.22082018927444794	16	44
158I	IPF	cDC2	93	6340	0.014668769716088327	1.4668769716088328	16	44
158I	IPF	ATII	123	6340	0.019400630914826498	1.9400630914826498	16	44
158I	IPF	Other	534	6340	0.08422712933753944	8.422712933753944	16	44
166I	IPF	Macrophage	2495	5377	0.4640133903663753	46.40133903663753	17	45
166I	IPF	Macrophage_Alveolar	1361	5377	0.25311511995536545	25.311511995536545	17	45
166I	IPF	cMonocyte	375	5377	0.06974149153803236	6.974149153803236	17	45
166I	IPF	T_Cytotoxic	159	5377	0.02957039241212572	2.957039241212572	17	45
166I	IPF	T	45	5377	0.008368978984563883	0.8368978984563883	17	45
166I	IPF	Ciliated	202	5377	0.037567416775153434	3.7567416775153433	17	45
166I	IPF	NK	98	5377	0.018225776455272458	1.8225776455272458	17	45
166I	IPF	B	30	5377	0.0055793193230425885	0.5579319323042589	17	45
166I	IPF	cDC2	49	5377	0.009112888227636229	0.9112888227636229	17	45
166I	IPF	ATII	34	5377	0.006323228566114934	0.6323228566114933	17	45
166I	IPF	Other	529	5377	0.09838199739631764	9.838199739631765	17	45
174I	IPF	Macrophage	1503	5746	0.2615732683605987	26.15732683605987	18	46
174I	IPF	Macrophage_Alveolar	1470	5746	0.2558301427079708	25.58301427079708	18	46
174I	IPF	cMonocyte	225	5746	0.03915767490428124	3.9157674904281237	18	46
174I	IPF	T_Cytotoxic	155	5746	0.02697528715628263	2.697528715628263	18	46
174I	IPF	T	407	5746	0.07083188304907762	7.083188304907761	18	46
174I	IPF	Ciliated	194	5746	0.03376261747302471	3.376261747302471	18	46
174I	IPF	NK	172	5746	0.029933867037939436	2.9933867037939437	18	46
174I	IPF	B	514	5746	0.08945353289244692	8.945353289244693	18	46
174I	IPF	cDC2	339	5746	0.0589975635224504	5.89975635224504	18	46
174I	IPF	ATII	4	5746	6.961364427427776e-4	0.06961364427427777	18	46
174I	IPF	Other	763	5746	0.13278802645318483	13.278802645318482	18	46
177I	IPF	Macrophage	1360	6254	0.21746082507195394	21.746082507195393	19	47
177I	IPF	Macrophage_Alveolar	3049	6254	0.4875279820914615	48.75279820914615	19	47
177I	IPF	cMonocyte	313	6254	0.05004796929964823	5.004796929964823	19	47
177I	IPF	T_Cytotoxic	149	6254	0.023824752158618484	2.3824752158618483	19	47
177I	IPF	T	182	6254	0.02910137511992325	2.910137511992325	19	47
177I	IPF	Ciliated	108	6254	0.01726894787336105	1.726894787336105	19	47
177I	IPF	NK	205	6254	0.03277902142628718	3.277902142628718	19	47
177I	IPF	B	2	6254	3.197953309881676e-4	0.03197953309881676	19	47
177I	IPF	cDC2	193	6254	0.03086024944035817	3.0860249440358167	19	47
177I	IPF	ATII	10	6254	0.0015989766549408379	0.1598976654940838	19	47
177I	IPF	Other	683	6254	0.10921010553245923	10.921010553245923	19	47
179I	IPF	Macrophage	2283	4464	0.5114247311827957	51.142473118279575	20	48
179I	IPF	Macrophage_Alveolar	707	4464	0.15837813620071683	15.837813620071683	20	48
179I	IPF	cMonocyte	122	4464	0.027329749103942653	2.7329749103942653	20	48
179I	IPF	T_Cytotoxic	134	4464	0.030017921146953404	3.0017921146953404	20	48
179I	IPF	T	186	4464	0.041666666666666664	4.166666666666666	20	48
179I	IPF	Ciliated	38	4464	0.008512544802867384	0.8512544802867384	20	48
179I	IPF	NK	254	4464	0.056899641577060935	5.689964157706093	20	48
179I	IPF	B	123	4464	0.027553763440860215	2.7553763440860215	20	48
179I	IPF	cDC2	230	4464	0.05152329749103943	5.152329749103942	20	48
179I	IPF	ATII	1	4464	2.2401433691756272e-4	0.022401433691756272	20	48
179I	IPF	Other	386	4464	0.08646953405017921	8.646953405017921	20	48
209I	IPF	Macrophage	2228	4501	0.4950011108642524	49.50011108642524	21	49
209I	IPF	Macrophage_Alveolar	591	4501	0.13130415463230394	13.130415463230394	21	49
209I	IPF	cMonocyte	187	4501	0.041546323039324595	4.154632303932459	21	49
209I	IPF	T_Cytotoxic	123	4501	0.02732726060875361	2.7327260608753607	21	49
209I	IPF	T	59	4501	0.013108198178182626	1.3108198178182626	21	49
209I	IPF	Ciliated	626	4501	0.13908020439902244	13.908020439902243	21	49
209I	IPF	NK	56	4501	0.012441679626749611	1.244167962674961	21	49
209I	IPF	B	129	4501	0.02866029771161964	2.866029771161964	21	49
209I	IPF	cDC2	79	4501	0.01755165518773606	1.755165518773606	21	49
209I	IPF	ATII	0	4501	0	0	21	49
209I	IPF	Other	423	4501	0.0939791157520551	9.39791157520551	21	49
210I	IPF	Macrophage	1379	2741	0.5031010580080263	50.31010580080263	22	50
210I	IPF	Macrophage_Alveolar	486	2741	0.17730755198832543	17.730755198832544	22	50
210I	IPF	cMonocyte	54	2741	0.019700839109813937	1.9700839109813937	22	50
210I	IPF	T_Cytotoxic	70	2741	0.02553812477198103	2.553812477198103	22	50
210I	IPF	T	85	2741	0.031010580080262678	3.1010580080262677	22	50
210I	IPF	Ciliated	111	2741	0.0404961692812842	4.049616928128421	22	50
210I	IPF	NK	21	2741	0.007661437431594309	0.7661437431594309	22	50
210I	IPF	B	164	2741	0.0598321780372127	5.98321780372127	22	50
210I	IPF	cDC2	153	2741	0.05581904414447282	5.5819044144472825	22	50
210I	IPF	ATII	1	2741	3.6483035388544326e-4	0.036483035388544326	22	50
210I	IPF	Other	217	2741	0.0791681867931412	7.916818679314119	22	50
212I	IPF	Macrophage	1788	4353	0.4107512060647829	41.075120606478286	23	51
212I	IPF	Macrophage_Alveolar	596	4353	0.13691706868826098	13.691706868826097	23	51
212I	IPF	cMonocyte	112	4353	0.0257293820353779	2.57293820353779	23	51
212I	IPF	T_Cytotoxic	251	4353	0.0576613829542844	5.76613829542844	23	51
212I	IPF	T	73	4353	0.01677004364805881	1.677004364805881	23	51
212I	IPF	Ciliated	827	4353	0.1899839191362279	18.99839191362279	23	51
212I	IPF	NK	77	4353	0.017688950149322306	1.7688950149322307	23	51
212I	IPF	B	155	4353	0.03560762692396049	3.560762692396049	23	51
212I	IPF	cDC2	57	4353	0.013094417643004824	1.3094417643004823	23	51
212I	IPF	ATII	1	4353	2.2972662531587412e-4	0.02297266253158741	23	51
212I	IPF	Other	416	4353	0.09556627613140363	9.556627613140362	23	51
214I	IPF	Macrophage	560	953	0.5876180482686254	58.76180482686254	24	52
214I	IPF	Macrophage_Alveolar	18	953	0.01888772298006296	1.888772298006296	24	52
214I	IPF	cMonocyte	12	953	0.012591815320041973	1.2591815320041972	24	52
214I	IPF	T_Cytotoxic	4	953	0.004197271773347324	0.4197271773347324	24	52
214I	IPF	T	5	953	0.005246589716684155	0.5246589716684155	24	52
214I	IPF	Ciliated	267	953	0.2801678908709339	28.01678908709339	24	52
214I	IPF	NK	4	953	0.004197271773347324	0.4197271773347324	24	52
214I	IPF	B	4	953	0.004197271773347324	0.4197271773347324	24	52
214I	IPF	cDC2	6	953	0.0062959076600209865	0.6295907660020986	24	52
214I	IPF	ATII	2	953	0.002098635886673662	0.2098635886673662	24	52
214I	IPF	Other	71	953	0.07450157397691501	7.450157397691501	24	52
221I	IPF	Macrophage	2746	5191	0.5289924869967251	52.899248699672505	25	53
221I	IPF	Macrophage_Alveolar	575	5191	0.11076863802735504	11.076863802735504	25	53
221I	IPF	cMonocyte	241	5191	0.04642650741668272	4.642650741668272	25	53
221I	IPF	T_Cytotoxic	81	5191	0.0156039298786361	1.56039298786361	25	53
221I	IPF	T	96	5191	0.01849354652282797	1.849354652282797	25	53
221I	IPF	Ciliated	390	5191	0.07513003274898863	7.513003274898863	25	53
221I	IPF	NK	269	5191	0.05182045848584088	5.182045848584088	25	53
221I	IPF	B	288	5191	0.05548063956848392	5.548063956848392	25	53
221I	IPF	cDC2	112	5191	0.021575804276632634	2.1575804276632633	25	53
221I	IPF	ATII	3	5191	5.779233288383741e-4	0.05779233288383741	25	53
221I	IPF	Other	390	5191	0.07513003274898863	7.513003274898863	25	53
222I	IPF	Macrophage	3723	8461	0.44001891029429147	44.001891029429146	26	54
222I	IPF	Macrophage_Alveolar	824	8461	0.09738801560099279	9.73880156009928	26	54
222I	IPF	cMonocyte	464	8461	0.054839853445219244	5.483985344521924	26	54
222I	IPF	T_Cytotoxic	542	8461	0.0640586219123035	6.405862191230351	26	54
222I	IPF	T	465	8461	0.054958042784540834	5.4958042784540835	26	54
222I	IPF	Ciliated	551	8461	0.06512232596619785	6.512232596619786	26	54
222I	IPF	NK	350	8461	0.04136626876255762	4.136626876255762	26	54
222I	IPF	B	376	8461	0.04443919158491904	4.443919158491904	26	54
222I	IPF	cDC2	195	8461	0.023046921167710673	2.3046921167710672	26	54
222I	IPF	ATII	11	8461	0.0013000827325375251	0.13000827325375253	26	54
222I	IPF	Other	960	8461	0.11346176574872946	11.346176574872946	26	54
225I	IPF	Macrophage	5193	11806	0.43986108758258513	43.98610875825851	27	55
225I	IPF	Macrophage_Alveolar	2893	11806	0.2450448924275792	24.50448924275792	27	55
225I	IPF	cMonocyte	390	11806	0.033034050482805354	3.3034050482805353	27	55
225I	IPF	T_Cytotoxic	112	11806	0.009486701677113333	0.9486701677113333	27	55
225I	IPF	T	138	11806	0.011688971709300356	1.1688971709300355	27	55
225I	IPF	Ciliated	568	11806	0.0481111299339319	4.8111129933931895	27	55
225I	IPF	NK	278	11806	0.023547348805692023	2.354734880569202	27	55
225I	IPF	B	49	11806	0.004150431983737083	0.4150431983737083	27	55
225I	IPF	cDC2	341	11806	0.02888361849906827	2.888361849906827	27	55
225I	IPF	ATII	60	11806	0.0050821616127392855	0.5082161612739285	27	55
225I	IPF	Other	1784	11806	0.1511096052854481	15.110960528544808	27	55
228I	IPF	Macrophage	2032	3193	0.6363921077356718	63.63921077356718	28	56
228I	IPF	Macrophage_Alveolar	183	3193	0.05731287190729721	5.731287190729721	28	56
228I	IPF	cMonocyte	42	3193	0.013153773880363295	1.3153773880363295	28	56
228I	IPF	T_Cytotoxic	134	3193	0.041966802380206704	4.1966802380206705	28	56
228I	IPF	T	23	3193	0.007203257124960852	0.7203257124960851	28	56
228I	IPF	Ciliated	60	3193	0.018791105543376135	1.8791105543376134	28	56
228I	IPF	NK	124	3193	0.038834951456310676	3.8834951456310676	28	56
228I	IPF	B	85	3193	0.026620732853116193	2.662073285311619	28	56
228I	IPF	cDC2	5	3193	0.0015659254619480112	0.15659254619480112	28	56
228I	IPF	ATII	4	3193	0.001252740369558409	0.1252740369558409	28	56
228I	IPF	Other	501	3193	0.15690573128719074	15.690573128719073	28	56
29I	IPF	Macrophage	463	1254	0.36921850079744817	36.921850079744814	29	57
29I	IPF	Macrophage_Alveolar	451	1254	0.35964912280701755	35.96491228070175	29	57
29I	IPF	cMonocyte	58	1254	0.046251993620414676	4.625199362041467	29	57
29I	IPF	T_Cytotoxic	19	1254	0.015151515151515152	1.5151515151515151	29	57
29I	IPF	T	16	1254	0.012759170653907496	1.2759170653907497	29	57
29I	IPF	Ciliated	85	1254	0.06778309409888357	6.778309409888357	29	57
29I	IPF	NK	8	1254	0.006379585326953748	0.6379585326953748	29	57
29I	IPF	B	12	1254	0.009569377990430622	0.9569377990430622	29	57
29I	IPF	cDC2	30	1254	0.023923444976076555	2.3923444976076556	29	57
29I	IPF	ATII	4	1254	0.003189792663476874	0.3189792663476874	29	57
29I	IPF	Other	108	1254	0.0861244019138756	8.61244019138756	29	57
47I	IPF	Macrophage	975	2451	0.397796817625459	39.7796817625459	30	58
47I	IPF	Macrophage_Alveolar	850	2451	0.346797225622195	34.6797225622195	30	58
47I	IPF	cMonocyte	47	2451	0.019175846593227255	1.9175846593227255	30	58
47I	IPF	T_Cytotoxic	103	2451	0.04202366381068951	4.202366381068951	30	58
47I	IPF	T	32	2451	0.013055895552835577	1.3055895552835577	30	58
47I	IPF	Ciliated	66	2451	0.02692778457772338	2.692778457772338	30	58
47I	IPF	NK	77	2451	0.031415748674010605	3.1415748674010606	30	58
47I	IPF	B	87	2451	0.03549571603427173	3.549571603427173	30	58
47I	IPF	cDC2	36	2451	0.014687882496940025	1.4687882496940026	30	58
47I	IPF	ATII	0	2451	0	0	30	58
47I	IPF	Other	178	2451	0.0726234190126479	7.26234190126479	30	58
49I	IPF	Macrophage	1896	4574	0.4145168342807171	41.45168342807171	31	59
49I	IPF	Macrophage_Alveolar	563	4574	0.12308701355487538	12.308701355487537	31	59
49I	IPF	cMonocyte	85	4574	0.018583296895496284	1.8583296895496284	31	59
49I	IPF	T_Cytotoxic	299	4574	0.06536947966768693	6.536947966768693	31	59
49I	IPF	T	226	4574	0.04940970703979012	4.940970703979012	31	59
49I	IPF	Ciliated	253	4574	0.055312636641888936	5.531263664188893	31	59
49I	IPF	NK	148	4574	0.03235679930039353	3.235679930039353	31	59
49I	IPF	B	356	4574	0.07783121993878443	7.783121993878443	31	59
49I	IPF	cDC2	110	4574	0.024048972452995192	2.404897245299519	31	59
49I	IPF	ATII	1	4574	2.1862702229995628e-4	0.021862702229995628	31	59
49I	IPF	Other	637	4574	0.13926541320507216	13.926541320507216	31	59
59I	IPF	Macrophage	266	1162	0.2289156626506024	22.89156626506024	32	60
59I	IPF	Macrophage_Alveolar	77	1162	0.06626506024096386	6.626506024096386	32	60
59I	IPF	cMonocyte	27	1162	0.02323580034423408	2.323580034423408	32	60
59I	IPF	T_Cytotoxic	59	1162	0.050774526678141134	5.077452667814113	32	60
59I	IPF	T	126	1162	0.10843373493975904	10.843373493975903	32	60
59I	IPF	Ciliated	53	1162	0.04561101549053356	4.561101549053356	32	60
59I	IPF	NK	164	1162	0.14113597246127366	14.113597246127366	32	60
59I	IPF	B	63	1162	0.05421686746987952	5.421686746987952	32	60
59I	IPF	cDC2	7	1162	0.006024096385542169	0.6024096385542169	32	60
59I	IPF	ATII	2	1162	0.0017211703958691911	0.17211703958691912	32	60
59I	IPF	Other	318	1162	0.2736660929432014	27.36660929432014	32	60
