## Supporting files: reproduction scripts, source data, and software evidence for "Scientific Figure Library connects visual examples with reusable plotting code": 03_donor_inventory.csv

donor_id	group	retained_cells	donor_index_within_group	donor_index_global	all_author_labeled_cells	excluded_multiplet_cells
001C	Control	1849	1	1	1862	13
002C	Control	693	2	2	700	7
003C	Control	3415	3	3	3460	45
034C	Control	705	4	4	706	1
065C	Control	1871	5	5	1883	12
081C	Control	962	6	6	982	20
084C	Control	477	7	7	477	0
092C	Control	4315	8	8	4319	4
098C	Control	9128	9	9	9240	112
133C	Control	8348	10	10	8566	218
1372C	Control	4541	11	11	4595	54
137C	Control	998	12	12	999	1
160C	Control	4494	13	13	4541	47
192C	Control	3990	14	14	4028	38
208C	Control	2037	15	15	2049	12
218C	Control	4810	16	16	4823	13
222C	Control	9999	17	17	10110	111
226C	Control	10661	18	18	10736	75
244C	Control	165	19	19	166	1
253C	Control	941	20	20	945	4
296C	Control	3261	21	21	3303	42
388C	Control	2272	22	22	2287	15
396C	Control	1240	23	23	1268	28
439C	Control	7107	24	24	7197	90
454C	Control	1153	25	25	1163	10
465C	Control	2610	26	26	2622	12
483C	Control	2159	27	27	2166	7
484C	Control	1102	28	28	1110	8
010I	IPF	4721	1	29	4867	146
021I	IPF	3065	2	30	3122	57
022I	IPF	4734	3	31	4843	109
025I	IPF	3208	4	32	3239	31
034I	IPF	4158	5	33	4279	121
040I	IPF	4892	6	34	4949	57
041I	IPF	3633	7	35	3670	37
051I	IPF	6737	8	36	6839	102
053I	IPF	3699	9	37	3718	19
063I	IPF	3264	10	38	3292	28
123I	IPF	1832	11	39	1851	19
135I	IPF	6266	12	40	6368	102
138I	IPF	3626	13	41	3665	39
145I	IPF	4798	14	42	4886	88
157I	IPF	6950	15	43	7063	113
158I	IPF	6340	16	44	6518	178
166I	IPF	5377	17	45	5442	65
174I	IPF	5746	18	46	5876	130
177I	IPF	6254	19	47	6562	308
179I	IPF	4464	20	48	4524	60
209I	IPF	4501	21	49	4592	91
210I	IPF	2741	22	50	2763	22
212I	IPF	4353	23	51	4496	143
214I	IPF	953	24	52	957	4
221I	IPF	5191	25	53	5330	139
222I	IPF	8461	26	54	8641	180
225I	IPF	11806	27	55	12085	279
228I	IPF	3193	28	56	3215	22
29I	IPF	1254	29	57	1263	9
47I	IPF	2451	30	58	2463	12
49I	IPF	4574	31	59	4624	50
59I	IPF	1162	32	60	1167	5
