## Supporting files: reproduction scripts, source data, and software evidence for "Scientific Figure Library connects visual examples with reusable plotting code": 03_group_summary.csv

group	n_donors	n_cells	n_at2_cells	n_multiplets_excluded	median_pct	q1_pct	q3_pct	mean_pct	sd_pct	min_pct	max_pct
Control	28	95303	2655	1000	0.5590167299199208	0.27960147172850264	1.259877493684152	2.1085453738000703	4.224136258234326	0	18.13608049832295
IPF	32	144404	496	2765	0.16600735254050147	0.05168405198633733	0.3624450053021482	0.300866394318837	0.39602375446855587	0	1.9400630914826498
