## Supporting files: reproduction scripts, source data, and software evidence for "Scientific Figure Library connects visual examples with reusable plotting code": 03_multiplet_denominator_sensitivity.csv

group	n_donors	at2_label	n_cells_excluding_multiplets	n_cells_including_multiplets	median_pct_excluding_multiplets	median_pct_including_multiplets	ipf_minus_control_median_pp_excluding	ipf_minus_control_median_pp_including
Control	28	ATII	95303	96303	0.5590167299199208	0.5542427497314715	-0.3930093773794193	-0.3923566651965613
IPF	32	ATII	144404	147169	0.16600735254050147	0.16188608453491016	-0.3930093773794193	-0.3923566651965613
